# Haplotype-resolved genome assembly enables gene discovery in the red palm weevil *Rhynchophorus ferrugineus*

**DOI:** 10.1101/2020.08.30.273383

**Authors:** Guilherme B. Dias, Musaad A. Altammami, Hamadttu A.F. El-Shafie, Fahad M. Alhoshani, Mohamed B. Al-Fageeh, Casey M. Bergman, Manee M. Manee

## Abstract

The red palm weevil *Rhynchophorus ferrugineus* (Coleoptera: Curculionidae) is an economically-important invasive species that attacks multiple species of palm trees around the world. A better understanding of gene content and function in *R. ferrugineus* has the potential to inform pest control strategies and thereby mitigate economic and biodiversity losses caused by this species. Using 10x Genomics linked-read sequencing, we produced a haplotype-resolved diploid genome assembly for *R. ferrugineus* from a single heterozygous individual with modest sequencing coverage (~62x). Benchmarking against conserved single-copy Arthropod orthologs suggests both pseudo-haplotypes in our *R. ferrugineus* genome assembly are highly complete with respect to gene content, and do not suffer from haplotype-induced duplication artifacts present in a recently published hybrid assembly for this species. Annotation of the larger pseudo-haplotype in our assembly provides evidence for 23,413 protein-coding loci in *R. ferrugineus*, including over 13,000 predicted proteins annotated with Gene Ontology terms and over 6,000 loci independently supported by high-quality Iso-Seq transcriptomic data. Our assembly also includes 95% of *R. ferrugineus* chemosensory, detoxification and neuropeptide-related transcripts identified previously using RNA-seq transcriptomic data, and provides a platform for the molecular analysis of these and other functionally-relevant genes that can help guide management of this widespread insect pest.
