## Supplementary material for "Haplotype-resolved genome assembly enables gene discovery in the red palm weevil *Rhynchophorus ferrugineus*": File S1

JAACXV010000001	259	123370
JAACXV010000001	345099	671758
JAACXV010000001	994635	1546536
JAACXV010000001	2582268	2942712
JAACXV010000001	2978351	3713681
JAACXV010000001	3747235	3976026
JAACXV010000001	4075224	4472916
JAACXV010000002	308947	497438
JAACXV010000002	686109	1066926
JAACXV010000002	1650276	1784935
JAACXV010000002	1862671	2019817
JAACXV010000002	2321123	2545164
JAACXV010000003	345975	629481
JAACXV010000003	801899	1104037
JAACXV010000003	1640440	1873829
JAACXV010000003	1926735	2299320
JAACXV010000003	2649187	2899229
JAACXV010000004	277394	1034618
JAACXV010000004	1192236	2100058
JAACXV010000004	2333598	2955023
JAACXV010000004	3538241	4103439
JAACXV010000004	4113225	4444939
JAACXV010000013	199	181380
JAACXV010000013	219148	449710
JAACXV010000013	457208	751268
JAACXV010000013	1554868	1811630
JAACXV010000014	5951	751172
JAACXV010000014	1224173	1743967
JAACXV010000014	1754304	2357032
JAACXV010000014	2366936	2704901
JAACXV010000015	80090	237800
JAACXV010000015	485311	697387
JAACXV010000015	707348	830493
JAACXV010000015	1457604	1733770
JAACXV010000016	539969	673202
JAACXV010000016	1740702	2216587
JAACXV010000016	2681858	2819889
JAACXV010000016	2840346	3083349
JAACXV010000017	328	261488
JAACXV010000017	873566	1233272
JAACXV010000017	1280664	1652324
JAACXV010000018	215	521513
JAACXV010000018	588373	749097
JAACXV010000018	839493	1128431
JAACXV010000019	325	226787
JAACXV010000019	421152	606718
JAACXV010000019	844003	1197657
JAACXV010000020	205	156861
JAACXV010000020	173276	685417
JAACXV010000020	844492	1038132
JAACXV010000021	7	168194
JAACXV010000021	411620	601815
JAACXV010000021	684062	1021799
JAACXV010000022	384	804480
JAACXV010000022	913371	1176126
JAACXV010000022	1452615	1568973
JAACXV010000023	3010	524508
JAACXV010000023	628457	1021848
JAACXV010000023	1591302	1975205
JAACXV010000024	242030	529401
JAACXV010000024	743648	847752
JAACXV010000024	1032108	1150750
JAACXV010000025	391617	709994
JAACXV010000025	725054	1127388
JAACXV010000025	1462125	1813425
JAACXV010000026	198686	516678
JAACXV010000026	603998	809957
JAACXV010000026	861997	1039736
JAACXV010000027	365	322904
JAACXV010000027	408400	753553
JAACXV010000028	95	414098
JAACXV010000028	1290211	1464715
JAACXV010000029	177	297556
JAACXV010000029	819945	952923
JAACXV010000030	545	424619
JAACXV010000030	431361	701496
JAACXV010000031	522	169820
JAACXV010000031	226687	386783
JAACXV010000032	474	365794
JAACXV010000032	959760	1237298
JAACXV010000033	873	357863
JAACXV010000033	696311	881101
JAACXV010000034	60	194924
JAACXV010000034	458656	646960
JAACXV010000035	1629	196437
JAACXV010000035	548432	1051716
JAACXV010000036	1014	458727
JAACXV010000036	488873	1024374
JAACXV010000037	522	368828
JAACXV010000037	941626	1212919
JAACXV010000038	69	302744
JAACXV010000038	352176	590035
JAACXV010000039	230	592710
JAACXV010000039	1980268	2130500
JAACXV010000040	335	313851
JAACXV010000040	429689	564760
JAACXV010000041	116	1166566
JAACXV010000041	1173233	1429160
JAACXV010000042	274	124361
JAACXV010000042	169657	433556
JAACXV010000043	314	289896
JAACXV010000043	1140905	1636507
JAACXV010000044	224	177136
JAACXV010000044	261893	502998
JAACXV010000045	258	302844
JAACXV010000045	331793	596777
JAACXV010000046	104	184726
JAACXV010000046	528499	1078417
JAACXV010000047	134	346839
JAACXV010000047	382154	570206
JAACXV010000048	240	419203
JAACXV010000048	451775	773189
JAACXV010000049	56	174588
JAACXV010000049	316565	540767
JAACXV010000050	49	70748
JAACXV010000050	237201	348784
JAACXV010000051	357	378195
JAACXV010000051	422155	670828
JAACXV010000052	787	476777
JAACXV010000052	650349	1004086
JAACXV010000053	69	342617
JAACXV010000053	1150403	1349728
JAACXV010000054	1592	228959
JAACXV010000054	479012	834667
JAACXV010000055	1969	192629
JAACXV010000055	280087	491527
JAACXV010000056	75	132111
JAACXV010000056	617776	859400
JAACXV010000057	258	144001
JAACXV010000057	196235	567308
JAACXV010000058	2893	211758
JAACXV010000058	601424	931371
JAACXV010000059	1078	283776
JAACXV010000059	795594	1090380
JAACXV010000060	250	350522
JAACXV010000060	880388	1171567
JAACXV010000061	8602	420408
JAACXV010000061	896308	2015161
JAACXV010000062	452	419319
JAACXV010000062	805015	1085525
JAACXV010000063	318	177085
JAACXV010000063	188508	321578
JAACXV010000064	333	166740
JAACXV010000064	280230	481635
JAACXV010000065	1110	269795
JAACXV010000065	298397	772867
JAACXV010000066	122	197520
JAACXV010000066	233546	331749
JAACXV010000067	8281	511053
JAACXV010000067	549680	1235130
JAACXV010000068	18795	311402
JAACXV010000068	329238	580869
JAACXV010000069	4957	190914
JAACXV010000069	375766	789623
JAACXV010000070	4043	209799
JAACXV010000070	1056096	1218075
JAACXV010000071	31614	202904
JAACXV010000071	363153	621969
JAACXV010000072	39609	184786
JAACXV010000072	205973	409457
JAACXV010000073	42631	263272
JAACXV010000073	526511	1042776
JAACXV010000074	24231	339993
JAACXV010000074	485809	921644
JAACXV010000075	65518	289178
JAACXV010000075	535706	861466
JAACXV010000076	52088	251451
JAACXV010000076	725384	971353
JAACXV010000077	58520	553121
JAACXV010000077	900177	1224509
JAACXV010000078	54301	212783
JAACXV010000078	1347123	1715095
JAACXV010000079	22184	315210
JAACXV010000079	438457	991068
JAACXV010000080	68573	253421
JAACXV010000080	290926	490903
JAACXV010000081	154249	460411
JAACXV010000081	1738446	1950852
JAACXV010000082	101262	390419
JAACXV010000082	399262	666259
JAACXV010000083	89982	280240
JAACXV010000083	290413	821882
JAACXV010000084	591915	868222
JAACXV010000084	928818	1878053
JAACXV010000085	630873	812943
JAACXV010000085	846974	1078550
JAACXV010000086	162502	527033
JAACXV010000086	809635	1593287
JAACXV010000087	417	149801
JAACXV010000088	420	151318
JAACXV010000089	534	212310
JAACXV010000090	667	118944
JAACXV010000091	48	268247
JAACXV010000092	16	5292
JAACXV010000093	265	292331
JAACXV010000094	306	715227
JAACXV010000095	393	301848
JAACXV010000096	892	176045
JAACXV010000097	646	537351
JAACXV010000098	1395	182174
JAACXV010000099	273	215819
JAACXV010000100	218	267677
JAACXV010000101	512	351611
JAACXV010000102	2814	966797
JAACXV010000103	364	103366
JAACXV010000104	1286	335369
JAACXV010000105	558	12765
JAACXV010000106	1894	269382
JAACXV010000107	137	210175
JAACXV010000108	205	159722
JAACXV010000109	252	191247
JAACXV010000110	2038	115052
JAACXV010000111	212	115423
JAACXV010000112	225	183108
JAACXV010000113	1062	253030
JAACXV010000114	188	546690
JAACXV010000115	436	314616
JAACXV010000116	286	316180
JAACXV010000117	158	87464
JAACXV010000118	117	139691
JAACXV010000119	319	98604
JAACXV010000120	443	6315
JAACXV010000121	76	61421
JAACXV010000122	137	145835
JAACXV010000123	101	174232
JAACXV010000124	615	353723
JAACXV010000125	296	518236
JAACXV010000126	333	255393
JAACXV010000127	311	358530
JAACXV010000128	575	280532
JAACXV010000129	331	232422
JAACXV010000130	153	128581
JAACXV010000131	141	146915
JAACXV010000132	421	220460
JAACXV010000133	484	209217
JAACXV010000134	216	302234
JAACXV010000135	177	7700
JAACXV010000136	271	300535
JAACXV010000137	233	105297
JAACXV010000138	376	191778
JAACXV010000139	2275	264230
JAACXV010000140	406	227769
JAACXV010000141	430	216080
JAACXV010000142	180	113571
JAACXV010000143	287	116635
JAACXV010000144	253	59032
JAACXV010000145	328	182839
JAACXV010000146	255	276709
JAACXV010000147	77	562111
JAACXV010000148	1193	462490
JAACXV010000149	226	156148
JAACXV010000150	971	237123
JAACXV010000151	512	816948
JAACXV010000152	65	192097
JAACXV010000153	170	221524
JAACXV010000154	224	280342
JAACXV010000155	373	153509
JAACXV010000156	208	383895
JAACXV010000157	307	219349
JAACXV010000158	86	338216
JAACXV010000159	93	427775
JAACXV010000160	570	364766
JAACXV010000161	427	187692
JAACXV010000162	300	569848
JAACXV010000163	435	127156
JAACXV010000164	2903	788139
JAACXV010000165	533	216132
JAACXV010000166	280	150081
JAACXV010000167	470	460015
JAACXV010000168	385	193030
JAACXV010000169	294	905403
JAACXV010000170	877	167181
JAACXV010000171	251	260034
JAACXV010000172	308	149995
JAACXV010000173	225	252523
JAACXV010000174	241	157214
JAACXV010000175	2701	314451
JAACXV010000176	557	331076
JAACXV010000177	395	205379
JAACXV010000178	327	242290
JAACXV010000179	436	364294
JAACXV010000180	314	156384
JAACXV010000181	11	221320
JAACXV010000182	512	391659
JAACXV010000183	288	204585
JAACXV010000184	361	543876
JAACXV010000185	68	406231
JAACXV010000186	187	189350
JAACXV010000187	340	333484
JAACXV010000188	447	100518
JAACXV010000189	375	250149
JAACXV010000190	209	161842
JAACXV010000191	526	424773
JAACXV010000192	676	254971
JAACXV010000193	236	99931
JAACXV010000194	1832	105014
JAACXV010000195	199	357113
JAACXV010000196	6	273063
JAACXV010000197	291	19908
JAACXV010000198	37	143418
JAACXV010000199	56	82053
JAACXV010000200	414	126188
JAACXV010000201	80	208859
JAACXV010000202	27	120477
JAACXV010000203	454	229844
JAACXV010000204	99	155648
JAACXV010000205	1416	359550
JAACXV010000206	216	108554
JAACXV010000207	73	292307
JAACXV010000208	101	252475
JAACXV010000209	24	46345
JAACXV010000210	31	153770
JAACXV010000211	1	6935
JAACXV010000212	144	127125
JAACXV010000213	1091	184199
JAACXV010000214	82	126618
JAACXV010000215	735	542840
JAACXV010000216	405	363940
JAACXV010000217	85	3222
JAACXV010000218	627	251406
JAACXV010000219	535	197650
JAACXV010000220	59	40936
JAACXV010000221	271	155277
JAACXV010000222	3415	172195
JAACXV010000223	512	181038
JAACXV010000224	105	239397
JAACXV010000225	150	13158
JAACXV010000226	183	215871
JAACXV010000227	48	282611
JAACXV010000228	263	42646
JAACXV010000229	85	293156
JAACXV010000230	80	226427
JAACXV010000231	125	791958
JAACXV010000232	170	656470
JAACXV010000233	41	4775
JAACXV010000234	117	228464
JAACXV010000235	173	268475
JAACXV010000236	1455	284214
JAACXV010000237	293	340391
JAACXV010000238	360	153412
JAACXV010000239	116	194226
JAACXV010000240	580	299736
JAACXV010000241	605	230225
JAACXV010000242	1034	446026
JAACXV010000243	2859	257835
JAACXV010000244	1625	122517
JAACXV010000245	1522	158197
JAACXV010000246	928	240629
JAACXV010000247	395	143718
JAACXV010000248	3442	288634
JAACXV010000249	298	172445
JAACXV010000250	132	684425
JAACXV010000251	631	296220
JAACXV010000252	232	300737
JAACXV010000253	635	356290
JAACXV010000254	302	271367
JAACXV010000255	188	332812
JAACXV010000256	1385	204716
JAACXV010000257	79	118101
JAACXV010000258	9	211243
JAACXV010000259	1777	423528
JAACXV010000260	188	314568
JAACXV010000261	237	243208
JAACXV010000262	480	345862
JAACXV010000263	159	129275
JAACXV010000264	3747	336838
JAACXV010000265	332	164731
JAACXV010000266	450	124411
JAACXV010000267	483	669930
JAACXV010000268	460	135254
JAACXV010000269	72	136525
JAACXV010000270	153	185674
JAACXV010000271	561	233697
JAACXV010000272	394	329273
JAACXV010000273	1679	236641
JAACXV010000274	497	147892
JAACXV010000275	516	449748
JAACXV010000276	292	408708
JAACXV010000277	962	201225
JAACXV010000278	253	177975
JAACXV010000279	1524	19857
JAACXV010000280	7151	127187
JAACXV010000281	34	646088
JAACXV010000282	261	204661
JAACXV010000283	2624	188381
JAACXV010000284	2828	233587
JAACXV010000285	220	301638
JAACXV010000286	383	606436
JAACXV010000287	5380	459602
JAACXV010000288	3833	100771
JAACXV010000289	22	191908
JAACXV010000290	4669	373404
JAACXV010000291	445	572095
JAACXV010000292	204	16518
JAACXV010000293	113	2267
JAACXV010000294	764	104292
JAACXV010000295	469	105922
JAACXV010000296	4492	201021
JAACXV010000297	3423	128096
JAACXV010000298	58	4506
JAACXV010000299	12488	249154
JAACXV010000300	69	78183
JAACXV010000301	8153	185901
JAACXV010000302	31	525117
JAACXV010000303	52	194391
JAACXV010000304	4283	499325
JAACXV010000305	894	302422
JAACXV010000306	5720	141221
JAACXV010000307	5016	260820
JAACXV010000308	788	7594
JAACXV010000309	2125	264291
JAACXV010000310	1456	142239
JAACXV010000311	3977	179051
JAACXV010000312	95	60695
JAACXV010000313	1923	21521
JAACXV010000314	1481	107722
JAACXV010000315	20995	230821
JAACXV010000316	207	196862
JAACXV010000317	271	428956
JAACXV010000318	4341	529463
JAACXV010000319	1863	133503
JAACXV010000320	5765	143023
JAACXV010000321	2651	173388
JAACXV010000322	7699	229496
JAACXV010000323	9957	173734
JAACXV010000324	10029	230628
JAACXV010000325	10394	283139
JAACXV010000326	1585	340812
JAACXV010000327	5373	141957
JAACXV010000328	5119	195034
JAACXV010000329	203	256980
JAACXV010000330	24035	256310
JAACXV010000331	2403	133634
JAACXV010000332	8271	315650
JAACXV010000333	2977	296025
JAACXV010000334	467	392426
JAACXV010000335	18733	232227
JAACXV010000336	1445	159063
JAACXV010000337	2179	165899
JAACXV010000338	5376	251983
JAACXV010000339	5636	195367
JAACXV010000340	1974	95847
JAACXV010000341	16520	139150
JAACXV010000342	29983	359633
JAACXV010000343	2811	170558
JAACXV010000344	770	4583
JAACXV010000345	715	10473
JAACXV010000346	16008	146667
JAACXV010000347	1998	175241
JAACXV010000348	34395	327075
JAACXV010000349	6360	239780
JAACXV010000350	463	11624
JAACXV010000351	77877	90255
JAACXV010000352	5067	188049
JAACXV010000353	31421	139217
JAACXV010000354	10740	181295
JAACXV010000355	19084	364016
JAACXV010000356	46789	153262
JAACXV010000357	59113	308668
JAACXV010000358	44836	146895
JAACXV010000359	71880	406108
JAACXV010000360	59744	373519
JAACXV010000361	3345	300933
JAACXV010000362	51250	244254
JAACXV010000363	2259	201246
JAACXV010000364	51941	308885
JAACXV010000365	41781	331501
JAACXV010000366	59840	272830
JAACXV010000367	28654	34855
JAACXV010000368	36872	599447
JAACXV010000369	8611	195710
JAACXV010000370	34722	585448
JAACXV010000371	123708	699822
JAACXV010000372	46315	461358
JAACXV010000373	55621	249998
JAACXV010000374	105429	341396
JAACXV010000375	121851	252357
JAACXV010000376	71525	235525
JAACXV010000377	58078	449286
JAACXV010000378	120672	377756
JAACXV010000379	214152	896998
JAACXV010000380	167287	361654
JAACXV010000381	155493	505107
JAACXV010000382	100944	721589
JAACXV010000383	179126	446525
JAACXV010000384	149281	368045
JAACXV010000385	141029	833222
JAACXV010000386	108867	234736
JAACXV010000387	54541	176259
JAACXV010000388	77156	371337
JAACXV010000389	162523	430443
JAACXV010000390	131735	347255
JAACXV010000391	81766	276921
JAACXV010000392	73986	223782
JAACXV010000393	215817	372243
JAACXV010000394	243593	504439
JAACXV010000395	302043	666493
JAACXV010000396	81536	299155
JAACXV010000397	367064	535428
JAACXV010000398	144642	520937
JAACXV010000399	280521	531758
JAACXV010000400	96752	350972
JAACXV010000401	390791	962450
JAACXV010000402	157381	894429
JAACXV010000403	363997	570091
JAACXV010000404	1091800	1495545
JAACXV010000405	617213	888831
JAACXV010000406	482266	746118
JAACXV010000407	552	7366
JAACXV010000408	984478	1194287
JAACXV010000409	89471	271245
JAACXV010000410	211041	355387
JAACXV010000411	424635	822723
JAACXV010000412	110255	335789
JAACXV010000413	813948	1273981
JAACXV010000414	651043	764055
JAACXV010000415	205234	423037
