## Supplementary material for "Haplotype-resolved genome assembly enables gene discovery in the red palm weevil *Rhynchophorus ferrugineus*": File S2

JAACXW010000001	259	123864
JAACXW010000001	345593	673716
JAACXW010000001	996593	1542151
JAACXW010000001	2577883	2934965
JAACXW010000001	2970604	3697345
JAACXW010000001	3730899	3960364
JAACXW010000001	4059562	4451688
JAACXW010000002	308947	488594
JAACXW010000002	677265	1044332
JAACXW010000002	1627682	1753960
JAACXW010000002	1831696	1978925
JAACXW010000002	2280231	2506073
JAACXW010000003	345975	631228
JAACXW010000003	803646	1099211
JAACXW010000003	1635614	1869736
JAACXW010000003	1922642	2294901
JAACXW010000003	2644768	2894637
JAACXW010000004	277394	1027048
JAACXW010000004	1184666	2089885
JAACXW010000004	2323425	2948481
JAACXW010000004	3531699	4096126
JAACXW010000004	4105912	4438050
JAACXW010000013	199	180752
JAACXW010000013	218520	447165
JAACXW010000013	454663	747930
JAACXW010000013	1551530	1809879
JAACXW010000014	5951	760926
JAACXW010000014	1233927	1762388
JAACXW010000014	1772725	2380196
JAACXW010000014	2390100	2731784
JAACXW010000015	80090	241294
JAACXW010000015	488805	701093
JAACXW010000015	711054	830932
JAACXW010000015	1458043	1734362
JAACXW010000016	539969	665426
JAACXW010000016	1732926	2212267
JAACXW010000016	2677538	2813443
JAACXW010000016	2833900	3074963
JAACXW010000017	328	253702
JAACXW010000017	865780	1226951
JAACXW010000017	1274343	1645184
JAACXW010000018	215	525842
JAACXW010000018	592702	751396
JAACXW010000018	841792	1125571
JAACXW010000019	325	219765
JAACXW010000019	414130	593359
JAACXW010000019	830644	1183947
JAACXW010000020	205	151586
JAACXW010000020	168001	677698
JAACXW010000020	836773	1032822
JAACXW010000021	7	167052
JAACXW010000021	410478	604586
JAACXW010000021	686833	1027774
JAACXW010000022	384	796598
JAACXW010000022	905489	1163020
JAACXW010000022	1439509	1551533
JAACXW010000023	3010	522573
JAACXW010000023	626522	1020064
JAACXW010000023	1589518	1975591
JAACXW010000024	242030	529796
JAACXW010000024	744043	847881
JAACXW010000024	1032237	1151408
JAACXW010000025	391617	716994
JAACXW010000025	732054	1138478
JAACXW010000025	1473215	1818966
JAACXW010000026	198686	506395
JAACXW010000026	593715	800752
JAACXW010000026	852792	1034893
JAACXW010000027	365	319375
JAACXW010000027	404871	742667
JAACXW010000028	95	416291
JAACXW010000028	1292404	1468105
JAACXW010000029	177	297165
JAACXW010000029	819554	955559
JAACXW010000030	545	411599
JAACXW010000030	418341	687321
JAACXW010000031	522	177043
JAACXW010000031	233910	395583
JAACXW010000032	474	368057
JAACXW010000032	962023	1225463
JAACXW010000033	873	347490
JAACXW010000033	685938	869906
JAACXW010000034	60	199219
JAACXW010000034	462951	645453
JAACXW010000035	1629	193732
JAACXW010000035	545727	1054962
JAACXW010000036	1014	453089
JAACXW010000036	483235	1021947
JAACXW010000037	522	371306
JAACXW010000037	944104	1217219
JAACXW010000038	69	300398
JAACXW010000038	349830	583054
JAACXW010000039	230	598443
JAACXW010000039	1986001	2134880
JAACXW010000040	335	314385
JAACXW010000040	430223	564138
JAACXW010000041	116	1158326
JAACXW010000041	1164993	1417084
JAACXW010000042	274	126950
JAACXW010000042	172246	434818
JAACXW010000043	314	289084
JAACXW010000043	1140093	1633507
JAACXW010000044	224	172638
JAACXW010000044	257395	496344
JAACXW010000045	258	299893
JAACXW010000045	328842	585174
JAACXW010000046	104	179184
JAACXW010000046	522957	1073613
JAACXW010000047	134	341791
JAACXW010000047	377106	566172
JAACXW010000048	240	425048
JAACXW010000048	457620	780715
JAACXW010000049	56	175632
JAACXW010000049	317609	541473
JAACXW010000050	49	68882
JAACXW010000050	235335	346526
JAACXW010000051	357	379844
JAACXW010000051	423804	671724
JAACXW010000052	787	473852
JAACXW010000052	647424	995593
JAACXW010000053	69	342911
JAACXW010000053	1150697	1346756
JAACXW010000054	1592	228811
JAACXW010000054	478864	835037
JAACXW010000055	1969	192473
JAACXW010000055	279931	488497
JAACXW010000056	75	130303
JAACXW010000056	615968	855896
JAACXW010000057	258	137003
JAACXW010000057	189237	558327
JAACXW010000058	2893	212170
JAACXW010000058	601836	920963
JAACXW010000059	1078	282067
JAACXW010000059	793885	1089334
JAACXW010000060	250	352227
JAACXW010000060	882093	1174342
JAACXW010000061	8602	421814
JAACXW010000061	897714	1994904
JAACXW010000062	452	423878
JAACXW010000062	809574	1090917
JAACXW010000063	318	179284
JAACXW010000063	190707	325170
JAACXW010000064	333	172808
JAACXW010000064	286298	489021
JAACXW010000065	1110	269427
JAACXW010000065	298029	763175
JAACXW010000066	122	205191
JAACXW010000066	241217	336299
JAACXW010000067	8281	505130
JAACXW010000067	543757	1224084
JAACXW010000068	18795	314621
JAACXW010000068	332457	586119
JAACXW010000069	4957	190882
JAACXW010000069	375734	790393
JAACXW010000070	4043	202886
JAACXW010000070	1049183	1208901
JAACXW010000071	31614	202442
JAACXW010000071	362691	623037
JAACXW010000072	39609	185923
JAACXW010000072	207110	411915
JAACXW010000073	42631	263581
JAACXW010000073	526820	1050563
JAACXW010000074	24231	341858
JAACXW010000074	487674	922445
JAACXW010000075	65518	290404
JAACXW010000075	536932	862270
JAACXW010000076	52088	250841
JAACXW010000076	724774	969673
JAACXW010000077	58520	546791
JAACXW010000077	893847	1214844
JAACXW010000078	54301	214175
JAACXW010000078	1348515	1711226
JAACXW010000079	22184	313089
JAACXW010000079	436336	989677
JAACXW010000080	68573	249244
JAACXW010000080	286749	480446
JAACXW010000081	154249	457112
JAACXW010000081	1735147	1952582
JAACXW010000082	101262	388315
JAACXW010000082	397158	657451
JAACXW010000083	89982	272079
JAACXW010000083	282252	813130
JAACXW010000084	591915	867360
JAACXW010000084	927956	1862936
JAACXW010000085	630873	810248
JAACXW010000085	844279	1065015
JAACXW010000086	162502	535360
JAACXW010000086	817962	1589681
JAACXW010000087	417	148486
JAACXW010000088	420	145552
JAACXW010000089	534	217803
JAACXW010000090	667	118451
JAACXW010000091	48	264960
JAACXW010000092	16	5099
JAACXW010000093	265	294090
JAACXW010000094	306	717808
JAACXW010000095	393	302266
JAACXW010000096	892	170130
JAACXW010000097	646	533196
JAACXW010000098	1395	180060
JAACXW010000099	273	210614
JAACXW010000100	218	264770
JAACXW010000101	512	359705
JAACXW010000102	2814	970820
JAACXW010000103	364	100131
JAACXW010000104	1286	335091
JAACXW010000105	558	7238
JAACXW010000106	1894	263617
JAACXW010000107	137	214324
JAACXW010000108	205	163899
JAACXW010000109	252	195828
JAACXW010000110	2038	117205
JAACXW010000111	212	117568
JAACXW010000112	225	182290
JAACXW010000113	1062	243959
JAACXW010000114	188	551137
JAACXW010000115	436	312133
JAACXW010000116	286	318074
JAACXW010000117	158	88327
JAACXW010000118	117	131707
JAACXW010000119	319	98364
JAACXW010000120	443	1862
JAACXW010000121	76	60285
JAACXW010000122	137	146772
JAACXW010000123	101	171515
JAACXW010000124	615	354343
JAACXW010000125	296	516016
JAACXW010000126	333	251699
JAACXW010000127	311	353820
JAACXW010000128	575	284947
JAACXW010000129	331	231327
JAACXW010000130	153	127873
JAACXW010000131	141	144666
JAACXW010000132	421	222595
JAACXW010000133	484	199411
JAACXW010000134	216	301986
JAACXW010000135	177	7699
JAACXW010000136	271	290321
JAACXW010000137	233	102617
JAACXW010000138	376	188846
JAACXW010000139	2275	265084
JAACXW010000140	406	235473
JAACXW010000141	430	215385
JAACXW010000142	180	114019
JAACXW010000143	287	121040
JAACXW010000144	253	58046
JAACXW010000145	328	185712
JAACXW010000146	255	282790
JAACXW010000147	77	572159
JAACXW010000148	1193	460562
JAACXW010000149	226	157742
JAACXW010000150	971	236605
JAACXW010000151	512	818940
JAACXW010000152	65	196593
JAACXW010000153	170	213848
JAACXW010000154	224	272483
JAACXW010000155	373	143373
JAACXW010000156	208	379156
JAACXW010000157	307	216277
JAACXW010000158	86	346554
JAACXW010000159	93	437338
JAACXW010000160	570	369762
JAACXW010000161	427	190575
JAACXW010000162	300	565067
JAACXW010000163	435	129325
JAACXW010000164	2903	800266
JAACXW010000165	533	216339
JAACXW010000166	280	149639
JAACXW010000167	470	453520
JAACXW010000168	385	191265
JAACXW010000169	294	918012
JAACXW010000170	877	167391
JAACXW010000171	251	251824
JAACXW010000172	308	149399
JAACXW010000173	225	256773
JAACXW010000174	241	156843
JAACXW010000175	2701	311951
JAACXW010000176	557	330294
JAACXW010000177	395	204047
JAACXW010000178	327	237332
JAACXW010000179	436	360218
JAACXW010000180	314	147146
JAACXW010000181	11	223464
JAACXW010000182	512	383965
JAACXW010000183	288	207668
JAACXW010000184	361	541829
JAACXW010000185	68	409670
JAACXW010000186	187	193287
JAACXW010000187	340	331032
JAACXW010000188	447	100488
JAACXW010000189	375	252254
JAACXW010000190	209	166475
JAACXW010000191	526	423519
JAACXW010000192	676	261550
JAACXW010000193	236	99344
JAACXW010000194	1832	104796
JAACXW010000195	199	347366
JAACXW010000196	6	275217
JAACXW010000197	291	14488
JAACXW010000198	37	141632
JAACXW010000199	56	79777
JAACXW010000200	414	130585
JAACXW010000201	80	213228
JAACXW010000202	27	121510
JAACXW010000203	454	227195
JAACXW010000204	99	154551
JAACXW010000205	1416	356885
JAACXW010000206	216	102638
JAACXW010000207	73	296887
JAACXW010000208	101	251292
JAACXW010000209	24	37330
JAACXW010000210	31	154570
JAACXW010000211	1	7750
JAACXW010000212	144	132147
JAACXW010000213	1091	183296
JAACXW010000214	82	121845
JAACXW010000215	735	545204
JAACXW010000216	405	354799
JAACXW010000217	85	3222
JAACXW010000218	627	253422
JAACXW010000219	535	196107
JAACXW010000220	59	41924
JAACXW010000221	271	150123
JAACXW010000222	3415	170995
JAACXW010000223	512	181473
JAACXW010000224	105	237189
JAACXW010000225	150	8459
JAACXW010000226	183	216279
JAACXW010000227	48	273770
JAACXW010000228	263	45431
JAACXW010000229	85	285347
JAACXW010000230	80	231815
JAACXW010000231	125	794490
JAACXW010000232	170	648431
JAACXW010000233	41	4789
JAACXW010000234	117	225878
JAACXW010000235	173	273529
JAACXW010000236	1455	287501
JAACXW010000237	293	337941
JAACXW010000238	360	150254
JAACXW010000239	116	191735
JAACXW010000240	580	303933
JAACXW010000241	605	231622
JAACXW010000242	1034	452210
JAACXW010000243	2859	249800
JAACXW010000244	1625	133313
JAACXW010000245	1522	155335
JAACXW010000246	928	237464
JAACXW010000247	395	143721
JAACXW010000248	3442	283249
JAACXW010000249	298	165041
JAACXW010000250	132	684161
JAACXW010000251	631	290532
JAACXW010000252	232	301616
JAACXW010000253	635	360118
JAACXW010000254	302	270965
JAACXW010000255	188	345544
JAACXW010000256	1385	193526
JAACXW010000257	79	121201
JAACXW010000258	9	210607
JAACXW010000259	1777	416274
JAACXW010000260	188	321444
JAACXW010000261	237	242451
JAACXW010000262	480	343901
JAACXW010000263	159	128905
JAACXW010000264	3747	337832
JAACXW010000265	332	161700
JAACXW010000266	450	126278
JAACXW010000267	483	670017
JAACXW010000268	460	135821
JAACXW010000269	72	133907
JAACXW010000270	153	192518
JAACXW010000271	561	231136
JAACXW010000272	394	319160
JAACXW010000273	1679	234819
JAACXW010000274	497	146602
JAACXW010000275	516	445555
JAACXW010000276	292	405980
JAACXW010000277	962	211792
JAACXW010000278	253	177107
JAACXW010000279	1524	15256
JAACXW010000280	7151	132385
JAACXW010000281	34	643030
JAACXW010000282	261	201830
JAACXW010000283	2624	185632
JAACXW010000284	2828	229523
JAACXW010000285	220	298689
JAACXW010000286	383	600007
JAACXW010000287	5380	459501
JAACXW010000288	3833	101557
JAACXW010000289	22	185978
JAACXW010000290	4669	373690
JAACXW010000291	445	570286
JAACXW010000292	204	13322
JAACXW010000293	113	2250
JAACXW010000294	764	103428
JAACXW010000295	469	102970
JAACXW010000296	4492	196699
JAACXW010000297	3423	128142
JAACXW010000298	58	4494
JAACXW010000299	12488	250857
JAACXW010000300	69	84601
JAACXW010000301	8153	185405
JAACXW010000302	31	528730
JAACXW010000303	52	195288
JAACXW010000304	4283	500896
JAACXW010000305	894	301930
JAACXW010000306	5720	137834
JAACXW010000307	5016	262534
JAACXW010000308	788	3950
JAACXW010000309	2125	259282
JAACXW010000310	1456	142984
JAACXW010000311	3977	178677
JAACXW010000312	95	61830
JAACXW010000313	1923	17050
JAACXW010000314	1481	109449
JAACXW010000315	20995	244572
JAACXW010000316	207	194875
JAACXW010000317	271	425813
JAACXW010000318	4341	543468
JAACXW010000319	1863	135389
JAACXW010000320	5765	144402
JAACXW010000321	2651	168257
JAACXW010000322	7699	225890
JAACXW010000323	9957	172885
JAACXW010000324	10029	224065
JAACXW010000325	10394	285325
JAACXW010000326	1585	340254
JAACXW010000327	5373	142423
JAACXW010000328	5119	196094
JAACXW010000329	203	257006
JAACXW010000330	24035	250049
JAACXW010000331	2403	137074
JAACXW010000332	8271	307178
JAACXW010000333	2977	290772
JAACXW010000334	467	398830
JAACXW010000335	18733	231617
JAACXW010000336	1445	161121
JAACXW010000337	2179	167717
JAACXW010000338	5376	252852
JAACXW010000339	5636	195269
JAACXW010000340	1974	96951
JAACXW010000341	16520	134924
JAACXW010000342	29983	357627
JAACXW010000343	2811	171718
JAACXW010000344	770	4582
JAACXW010000345	715	1359
JAACXW010000346	16008	144298
JAACXW010000347	1998	170236
JAACXW010000348	34395	337011
JAACXW010000349	6360	238588
JAACXW010000350	463	12029
JAACXW010000351	77877	85167
JAACXW010000352	5067	186503
JAACXW010000353	31421	136505
JAACXW010000354	10740	175355
JAACXW010000355	19084	353151
JAACXW010000356	46789	156252
JAACXW010000357	59113	307038
JAACXW010000358	44836	141155
JAACXW010000359	71880	395934
JAACXW010000360	59744	376701
JAACXW010000361	3345	299963
JAACXW010000362	51250	242265
JAACXW010000363	2259	192366
JAACXW010000364	51941	307816
JAACXW010000365	41781	330829
JAACXW010000366	59840	269363
JAACXW010000367	28654	29859
JAACXW010000368	36872	596371
JAACXW010000369	8611	190078
JAACXW010000370	34722	578238
JAACXW010000371	123708	690310
JAACXW010000372	46315	466084
JAACXW010000373	55621	244338
JAACXW010000374	105429	340353
JAACXW010000375	121851	254322
JAACXW010000376	71525	232185
JAACXW010000377	58078	446194
JAACXW010000378	120672	378835
JAACXW010000379	214152	893378
JAACXW010000380	167287	363494
JAACXW010000381	155493	506612
JAACXW010000382	100944	717610
JAACXW010000383	179126	443194
JAACXW010000384	149281	371272
JAACXW010000385	141029	832987
JAACXW010000386	108867	233284
JAACXW010000387	54541	174026
JAACXW010000388	77156	369256
JAACXW010000389	162523	427896
JAACXW010000390	131735	350594
JAACXW010000391	81766	278258
JAACXW010000392	73986	217317
JAACXW010000393	215817	369576
JAACXW010000394	243593	503517
JAACXW010000395	302043	665686
JAACXW010000396	81536	295914
JAACXW010000397	367064	533472
JAACXW010000398	144642	526449
JAACXW010000399	280521	533066
JAACXW010000400	96752	346421
JAACXW010000401	390791	959702
JAACXW010000402	157381	889053
JAACXW010000403	363997	571009
JAACXW010000404	1091800	1488335
JAACXW010000405	617213	880669
JAACXW010000406	482266	736877
JAACXW010000407	552	7250
JAACXW010000408	984478	1194361
JAACXW010000409	89471	275804
JAACXW010000410	211041	352154
JAACXW010000411	424635	824182
JAACXW010000412	110255	336347
JAACXW010000413	813948	1271459
JAACXW010000414	651043	762069
JAACXW010000415	205234	417220
