## Supplementary material for "Haplotype-resolved genome assembly enables gene discovery in the red palm weevil *Rhynchophorus ferrugineus*": File S3

scaffold_ID	length	male_depth	female_depth	self_depth	male-female_ratio	male-self_ratio	notes
JAACXV010014584	7248733	56.71	54.51	57.69	1.04	0.98
JAACXV010000004	5373977	57.26	55.87	57.83	1.02	0.99
JAACXV010000016	4745051	56.87	55.12	57.57	1.03	0.99
JAACXV010000001	4628640	55.87	54.28	55.85	1.03	1.00
JAACXV010000002	4383539	54.94	53.20	53.82	1.03	1.02
JAACXV010014549	4042265	54.47	52.70	55.82	1.03	0.98
JAACXV010000003	3325258	29.74	57.37	59.02	0.52	0.50	putative X chromosome scaffold
JAACXV010014526	3215146	55.90	53.89	56.18	1.04	1.00
JAACXV010000014	3047965	57.74	55.59	58.54	1.04	0.99
JAACXV010000086	2899361	55.91	53.94	55.50	1.04	1.01
JAACXV010000408	2741413	54.74	53.17	54.51	1.03	1.00
JAACXV010000078	2612157	54.25	51.28	53.25	1.06	1.02
JAACXV010000022	2557426	56.53	52.17	55.30	1.08	1.02
JAACXV010000023	2508713	56.83	55.55	56.78	1.02	1.00
JAACXV010014582	2409601	55.90	54.03	56.35	1.03	0.99
JAACXV010000013	2402294	29.63	56.94	58.84	0.52	0.50	putative X chromosome scaffold
JAACXV010000085	2244829	55.20	53.41	54.39	1.03	1.01
JAACXV010000025	2221381	56.64	53.64	54.57	1.06	1.04
JAACXV010000061	2213102	56.63	54.50	55.82	1.04	1.01
JAACXV010000026	2169418	54.68	53.49	55.71	1.02	0.98
JAACXV010000039	2148995	56.18	53.56	56.23	1.05	1.00
JAACXV010014301	2146696	57.58	54.82	58.38	1.05	0.99
JAACXV010000084	2146064	56.65	54.50	57.24	1.04	0.99
JAACXV010000385	2139659	29.50	56.12	58.16	0.53	0.51	putative X chromosome scaffold
JAACXV010000081	2101364	54.22	52.98	54.69	1.02	0.99
JAACXV010000079	1990038	58.12	56.45	58.28	1.03	1.00
JAACXV010000049	1984581	56.33	54.58	58.99	1.03	0.95
JAACXV010000413	1952924	56.47	52.87	54.28	1.07	1.04
JAACXV010000037	1908853	55.35	53.59	55.60	1.03	1.00
JAACXV010000404	1884210	55.99	55.27	57.58	1.01	0.97
JAACXV010014560	1876872	54.21	51.30	53.55	1.06	1.01
JAACXV010000015	1821014	53.88	52.66	53.01	1.02	1.02
JAACXV010000402	1792499	56.09	52.58	56.03	1.07	1.00
JAACXV010000411	1775408	53.33	51.22	52.66	1.04	1.01
JAACXV010000406	1766528	56.47	55.80	57.27	1.01	0.99
JAACXV010014401	1759173	55.22	53.77	55.59	1.03	0.99
JAACXV010014245	1744212	55.31	53.52	55.11	1.03	1.00
JAACXV010000069	1701606	55.30	54.59	55.54	1.01	1.00
JAACXV010014634	1699468	56.43	53.87	56.72	1.05	0.99
JAACXV010000017	1695225	29.35	56.31	57.33	0.52	0.51	putative X chromosome scaffold
JAACXV010000020	1651944	54.26	52.45	55.12	1.03	0.98
JAACXV010000043	1638490	53.77	53.65	53.87	1.00	1.00
JAACXV010000019	1624651	56.88	54.24	57.19	1.05	0.99
JAACXV010000354	1604307	55.23	52.44	55.23	1.05	1.00
JAACXV010000371	1599586	54.97	52.66	54.45	1.04	1.01
JAACXV010000361	1596613	54.95	52.20	55.76	1.05	0.99
JAACXV010000024	1576805	57.80	55.00	56.36	1.05	1.03
JAACXV010014491	1541420	56.40	54.42	56.18	1.04	1.00
JAACXV010000028	1540889	55.09	51.75	53.92	1.06	1.02
JAACXV010000070	1509049	56.60	53.54	55.35	1.06	1.02
JAACXV010000278	1433142	55.10	53.32	54.24	1.03	1.02
JAACXV010000041	1429779	78.30	52.75	53.83	1.48	1.45
JAACXV010000410	1411451	55.50	53.93	53.70	1.03	1.03
JAACXV010014493	1364205	55.42	53.65	54.30	1.03	1.02
JAACXV010000053	1358444	55.89	53.40	55.68	1.05	1.00
JAACXV010000156	1342493	56.77	55.35	56.05	1.03	1.01
JAACXV010000036	1336142	57.01	55.07	57.96	1.04	0.98
JAACXV010014535	1313995	56.43	54.24	56.21	1.04	1.00
JAACXV010000377	1292941	55.02	53.15	56.03	1.04	0.98
JAACXV010000058	1289809	54.81	51.91	53.51	1.06	1.02
JAACXV010000397	1285263	54.34	53.38	55.46	1.02	0.98
JAACXV010000401	1277841	58.89	62.24	79.41	0.95	0.74
JAACXV010000046	1269625	54.20	52.61	52.03	1.03	1.04
JAACXV010000077	1247478	53.72	52.84	53.29	1.02	1.01
JAACXV010000059	1244914	56.28	54.79	56.72	1.03	0.99
JAACXV010000032	1243240	54.13	51.17	53.30	1.06	1.02
JAACXV010000067	1240813	57.41	55.58	59.11	1.03	0.97
JAACXV010000395	1239258	57.16	54.75	57.61	1.04	0.99
JAACXV010000382	1218859	54.04	52.43	52.75	1.03	1.02
JAACXV010014605	1203095	53.70	51.70	54.15	1.04	0.99
JAACXV010000073	1202540	54.57	52.88	54.14	1.03	1.01
JAACXV010000060	1183233	56.15	53.77	55.51	1.04	1.01
JAACXV010014220	1172167	31.02	58.68	59.41	0.53	0.52	putative X chromosome scaffold
JAACXV010014320	1167934	30.48	59.96	61.88	0.51	0.49	putative X chromosome scaffold
JAACXV010000183	1166833	54.00	52.37	52.98	1.03	1.02
JAACXV010000414	1165273	54.61	51.53	53.83	1.06	1.01
JAACXV010014355	1153888	57.52	54.62	57.35	1.05	1.00
JAACXV010000273	1153808	54.67	53.45	52.29	1.02	1.05
JAACXV010000379	1152858	56.05	53.98	55.18	1.04	1.02
JAACXV010000244	1136062	55.17	54.56	52.86	1.01	1.04
JAACXV010000018	1131885	54.39	52.77	53.80	1.03	1.01
JAACXV010000054	1128158	56.57	54.04	55.39	1.05	1.02
JAACXV010000044	1115993	55.66	53.40	55.92	1.04	1.00
JAACXV010000056	1106679	55.12	53.55	54.71	1.03	1.01
JAACXV010000062	1090368	55.63	54.99	56.39	1.01	0.99
JAACXV010000403	1087769	53.84	52.94	53.78	1.02	1.00
JAACXV010014612	1081769	55.11	57.90	54.59	0.95	1.01
JAACXV010000229	1072334	55.38	54.54	55.23	1.02	1.00
JAACXV010000076	1068180	55.33	54.65	55.77	1.01	0.99
JAACXV010000102	1057565	56.71	54.30	57.53	1.04	0.99
JAACXV010000035	1052224	58.17	54.18	55.62	1.07	1.05
JAACXV010000227	1050083	55.15	54.79	54.65	1.01	1.01
JAACXV010000083	1045984	55.37	53.24	52.58	1.04	1.05
JAACXV010000021	1042884	54.88	51.93	52.82	1.06	1.04
JAACXV010000399	1041619	53.18	51.82	52.19	1.03	1.02
JAACXV010000405	1034015	53.84	53.46	53.05	1.01	1.01
JAACXV010000027	1027521	56.69	54.24	56.66	1.05	1.00
JAACXV010000052	1008981	53.35	52.14	54.55	1.02	0.98
JAACXV010000415	1008285	52.39	50.97	52.30	1.03	1.00
JAACXV010014551	1005637	56.66	55.53	57.10	1.02	0.99
JAACXV010014609	1001202	52.43	50.54	50.07	1.04	1.05
JAACXV010000251	997672	51.93	49.96	50.68	1.04	1.02
JAACXV010000082	993580	54.93	51.16	51.93	1.07	1.06
JAACXV010000116	991764	56.38	54.85	56.82	1.03	0.99
JAACXV010000396	991059	54.62	52.57	51.82	1.04	1.05
JAACXV010000368	989900	52.99	52.26	52.05	1.01	1.02
JAACXV010000286	988050	57.51	55.66	57.60	1.03	1.00
JAACXV010000055	986133	54.89	54.93	52.54	1.00	1.04
JAACXV010014226	977470	56.19	54.65	55.71	1.03	1.01
JAACXV010000291	974244	55.39	53.28	55.31	1.04	1.00
JAACXV010000075	961951	51.29	51.32	51.11	1.00	1.00
JAACXV010000074	960860	54.08	51.74	53.04	1.05	1.02
JAACXV010000029	953054	54.90	54.72	54.84	1.00	1.00
JAACXV010000321	924084	53.36	51.20	53.87	1.04	0.99
JAACXV010000250	919006	53.35	51.12	53.38	1.04	1.00
JAACXV010000346	914941	55.19	53.76	54.54	1.03	1.01
JAACXV010014476	911348	30.26	57.65	60.86	0.52	0.50	putative X chromosome scaffold
JAACXV010000169	905583	54.03	53.11	55.41	1.02	0.98
JAACXV010014432	901423	58.65	56.17	58.34	1.04	1.01
JAACXV010000033	881795	54.64	52.72	54.89	1.04	1.00
JAACXV010000271	880440	59.08	55.09	57.66	1.07	1.02
JAACXV010000097	868090	55.55	53.54	55.46	1.04	1.00
JAACXV010014348	857236	54.29	53.17	54.63	1.02	0.99
JAACXV010000267	848171	51.91	52.86	52.78	0.98	0.98
JAACXV010000380	840711	55.34	54.89	54.11	1.01	1.02
JAACXV010000356	838857	51.98	52.38	48.57	0.99	1.07
JAACXV010000318	838562	51.85	50.67	52.25	1.02	0.99
JAACXV010000040	836106	52.97	50.68	49.84	1.05	1.06
JAACXV010014540	835288	57.38	54.10	56.22	1.06	1.02
JAACXV010014331	832082	52.60	51.83	52.44	1.01	1.00
JAACXV010000412	818875	57.10	54.92	57.17	1.04	1.00
JAACXV010000394	818693	57.25	53.37	55.76	1.07	1.03
JAACXV010000151	817398	56.84	55.08	55.04	1.03	1.03
JAACXV010014155	815931	56.92	55.50	55.95	1.03	1.02
JAACXV010014191	814825	55.82	54.82	56.43	1.02	0.99
JAACXV010000071	810034	55.89	53.77	53.42	1.04	1.05
JAACXV010000057	809609	52.87	51.86	50.43	1.02	1.05
JAACXV010000065	805214	52.15	52.38	51.78	1.00	1.01
JAACXV010014163	800730	57.47	55.53	58.94	1.03	0.98
JAACXV010000231	792035	58.07	54.26	55.26	1.07	1.05
JAACXV010014339	788333	58.91	56.11	58.49	1.05	1.01
JAACXV010000164	788301	55.42	54.36	54.14	1.02	1.02
JAACXV010014518	782353	55.85	53.14	55.00	1.05	1.02
JAACXV010000389	779878	51.99	49.31	50.03	1.05	1.04
JAACXV010000068	775808	54.94	53.08	54.56	1.04	1.01
JAACXV010000275	774573	54.52	52.07	55.31	1.05	0.99
JAACXV010000048	774317	54.09	54.16	54.05	1.00	1.00
JAACXV010000185	765474	54.91	52.63	53.58	1.04	1.02
JAACXV010000372	764989	57.02	55.81	57.38	1.02	0.99
JAACXV010000080	764204	55.06	53.08	52.01	1.04	1.06
JAACXV010000393	760705	55.27	52.41	51.46	1.05	1.07
JAACXV010014200	760558	50.84	48.60	47.89	1.05	1.06
JAACXV010014381	760377	53.48	53.38	52.08	1.00	1.03
JAACXV010000324	743345	54.77	52.33	53.09	1.05	1.03
JAACXV010000249	742845	58.29	56.03	56.73	1.04	1.03
JAACXV010000160	742559	55.64	52.63	56.09	1.06	0.99
JAACXV010000038	739556	54.17	52.59	56.21	1.03	0.96
JAACXV010000374	729070	54.26	52.58	51.63	1.03	1.05
JAACXV010000232	727760	54.59	54.26	51.17	1.01	1.07
JAACXV010014019	726988	53.03	51.90	54.65	1.02	0.97
JAACXV010000381	718380	52.99	52.77	51.30	1.00	1.03
JAACXV010000328	716560	53.71	51.36	52.84	1.05	1.02
JAACXV010000094	715316	58.32	56.29	55.60	1.04	1.05
JAACXV010000370	710729	55.74	52.87	56.07	1.05	0.99
JAACXV010014316	710096	55.94	53.88	58.69	1.04	0.95
JAACXV010000179	704879	56.44	55.47	57.15	1.02	0.99
JAACXV010000030	702143	54.75	51.91	52.60	1.05	1.04
JAACXV010000317	701028	29.33	56.88	58.84	0.52	0.50	putative X chromosome scaffold
JAACXV010000184	700140	56.75	55.16	57.35	1.03	0.99
JAACXV010014123	698187	32.49	62.45	62.17	0.52	0.52	putative X chromosome scaffold
JAACXV010014055	694403	76.59	52.76	52.96	1.45	1.45
JAACXV010000388	693953	55.34	53.39	54.78	1.04	1.01
JAACXV010014494	693503	55.68	52.88	55.26	1.05	1.01
JAACXV010014113	692792	50.60	50.12	49.88	1.01	1.01
JAACXV010000174	692562	57.72	55.73	58.66	1.04	0.98
JAACXV010000260	690901	53.07	52.22	53.15	1.02	1.00
JAACXV010014434	684314	54.48	51.30	54.27	1.06	1.00
JAACXV010014334	677235	56.75	53.50	56.46	1.06	1.01
JAACXV010000051	673819	54.39	53.06	53.70	1.03	1.01
JAACXV010014165	670148	54.49	53.40	53.74	1.02	1.01
JAACXV010014293	669378	57.70	56.07	56.99	1.03	1.01
JAACXV010014020	667717	56.87	55.21	57.52	1.03	0.99
JAACXV010014237	667487	55.27	53.92	55.73	1.03	0.99
JAACXV010000140	662422	57.88	55.64	58.72	1.04	0.99
JAACXV010000315	661895	53.27	51.38	51.80	1.04	1.03
JAACXV010000034	651842	53.78	51.63	53.95	1.04	1.00
JAACXV010014093	650978	56.75	55.12	56.63	1.03	1.00
JAACXV010014185	649153	55.31	53.26	53.49	1.04	1.03
JAACXV010000369	648093	56.97	54.65	56.39	1.04	1.01
JAACXV010000281	646526	51.32	48.25	51.64	1.06	0.99
JAACXV010000378	643996	55.63	52.83	54.64	1.05	1.02
JAACXV010000302	643286	54.77	50.97	51.23	1.07	1.07
JAACXV010000153	639790	54.07	51.72	52.84	1.05	1.02
JAACXV010014635	639137	58.00	56.64	55.80	1.02	1.04
JAACXV010014280	637315	56.77	55.38	56.94	1.03	1.00
JAACXV010013888	637306	55.23	52.80	52.76	1.05	1.05
JAACXV010000272	634768	54.57	52.81	54.34	1.03	1.00
JAACXV010000223	633270	54.35	51.39	50.33	1.06	1.08
JAACXV010013990	632762	56.18	53.57	54.26	1.05	1.04
JAACXV010014127	630990	57.98	55.86	57.12	1.04	1.02
JAACXV010000320	629147	56.15	54.44	56.20	1.03	1.00
JAACXV010000304	625926	56.73	54.74	57.23	1.04	0.99
JAACXV010000392	625082	53.48	52.95	51.76	1.01	1.03
JAACXV010000383	620149	54.18	51.85	51.89	1.04	1.04
JAACXV010000238	619730	53.90	51.56	52.46	1.05	1.03
JAACXV010000359	611992	55.16	52.95	55.29	1.04	1.00
JAACXV010014465	611079	31.27	61.03	60.95	0.51	0.51	putative X chromosome scaffold
JAACXV010000213	609092	29.54	55.94	58.01	0.53	0.51	putative X chromosome scaffold
JAACXV010000089	605661	53.43	52.11	52.85	1.03	1.01
JAACXV010000309	605412	56.57	55.47	52.63	1.02	1.07
JAACXV010000409	603894	54.42	53.41	54.58	1.02	1.00
JAACXV010000104	601652	52.53	50.57	52.18	1.04	1.01
JAACXV010014411	600018	29.00	54.24	56.20	0.53	0.52	putative X chromosome scaffold
JAACXV010000364	598987	51.05	50.38	48.99	1.01	1.04
JAACXV010000045	597516	54.83	52.65	53.70	1.04	1.02
JAACXV010000190	586039	55.01	52.47	55.08	1.05	1.00
JAACXV010000333	583162	55.80	54.05	53.25	1.03	1.05
JAACXV010000398	575089	52.59	48.96	46.78	1.07	1.12
JAACXV010000290	573246	55.97	53.99	52.09	1.04	1.07
JAACXV010000093	572335	52.27	50.55	51.78	1.03	1.01
JAACXV010000047	570825	55.38	52.76	53.95	1.05	1.03
JAACXV010014559	570457	56.28	54.23	55.39	1.04	1.02
JAACXV010000162	569994	56.43	54.18	53.41	1.04	1.06
JAACXV010000106	569772	55.32	54.25	54.51	1.02	1.01
JAACXV010000208	567862	52.62	50.23	51.29	1.05	1.03
JAACXV010000147	566868	56.13	54.25	51.63	1.03	1.09
JAACXV010000167	565118	53.02	50.60	51.76	1.05	1.02
JAACXV010000363	562629	50.91	47.90	48.31	1.06	1.05
JAACXV010014435	561368	55.76	52.92	53.10	1.05	1.05
JAACXV010013980	557626	54.96	52.54	55.04	1.05	1.00
JAACXV010014082	556848	54.74	53.96	56.23	1.01	0.97
JAACXV010000360	556189	54.80	51.81	53.28	1.06	1.03
JAACXV010000114	552635	57.42	56.12	56.09	1.02	1.02
JAACXV010000339	552493	50.54	50.02	48.79	1.01	1.04
JAACXV010000125	549305	54.75	52.86	53.69	1.04	1.02
JAACXV010014571	545114	55.22	54.43	55.01	1.01	1.00
JAACXV010000127	544086	53.19	48.95	50.60	1.09	1.05
JAACXV010000215	543596	57.19	55.18	57.52	1.04	0.99
JAACXV010014517	537287	51.49	50.09	49.53	1.03	1.04
JAACXV010000391	537140	54.43	53.89	53.99	1.01	1.01
JAACXV010014261	532755	57.32	55.62	53.67	1.03	1.07
JAACXV010000237	529966	52.75	51.04	50.81	1.03	1.04
JAACXV010014018	529012	55.56	52.76	56.53	1.05	0.98
JAACXV010014410	525291	54.92	52.00	54.87	1.06	1.00
JAACXV010014027	516056	56.04	53.98	56.53	1.04	0.99
JAACXV010000242	513816	52.90	52.72	52.89	1.00	1.00
JAACXV010000390	512365	51.64	52.15	50.67	0.99	1.02
JAACXV010000325	506649	51.46	51.96	51.56	0.99	1.00
JAACXV010000375	506307	55.97	51.29	52.90	1.09	1.06
JAACXV010014075	505991	57.17	53.20	50.33	1.07	1.14
JAACXV010000131	504644	55.92	52.27	52.75	1.07	1.06
JAACXV010000088	503666	55.65	53.69	50.03	1.04	1.11
JAACXV010000362	499299	55.05	52.63	51.60	1.05	1.07
JAACXV010000400	499021	56.48	54.38	52.07	1.04	1.08
JAACXV010000063	498974	56.19	53.96	55.29	1.04	1.02
JAACXV010000064	498776	53.33	51.71	50.62	1.03	1.05
JAACXV010000334	495098	54.57	51.67	52.13	1.06	1.05
JAACXV010014065	493766	57.00	55.05	55.36	1.04	1.03
JAACXV010014304	493442	54.51	52.77	51.83	1.03	1.05
JAACXV010014249	493410	58.86	55.13	51.86	1.07	1.13
JAACXV010000205	493310	55.03	54.39	53.94	1.01	1.02
JAACXV010000384	486124	54.04	52.56	55.20	1.03	0.98
JAACXV010000299	484849	53.82	51.18	47.86	1.05	1.12
JAACXV010000264	480501	53.43	50.81	48.71	1.05	1.10
JAACXV010000342	476220	58.52	56.16	54.11	1.04	1.08
JAACXV010000365	475879	57.02	54.39	53.65	1.05	1.06
JAACXV010014548	472592	51.96	51.52	52.48	1.01	0.99
JAACXV010014387	471583	57.94	53.31	57.08	1.09	1.02
JAACXV010000289	470311	50.08	48.67	49.88	1.03	1.00
JAACXV010014148	469684	55.09	53.43	53.02	1.03	1.04
JAACXV010000259	468650	58.82	57.76	55.38	1.02	1.06
JAACXV010000150	464713	55.46	52.75	55.13	1.05	1.01
JAACXV010014611	463069	52.95	50.26	49.86	1.05	1.06
JAACXV010000148	462583	55.52	53.81	52.37	1.03	1.06
JAACXV010000287	459839	42.56	40.72	46.42	1.05	0.92
JAACXV010000387	459196	55.19	52.45	49.71	1.05	1.11
JAACXV010000152	459159	52.17	49.64	48.15	1.05	1.08
JAACXV010013943	458431	56.07	54.18	58.78	1.03	0.95
JAACXV010000276	454353	57.55	56.03	55.24	1.03	1.04
JAACXV010014179	452737	54.55	53.36	52.68	1.02	1.04
JAACXV010000072	444524	29.53	57.95	56.11	0.51	0.53	putative X chromosome scaffold
JAACXV010000202	443528	54.55	54.08	51.96	1.01	1.05
JAACXV010013886	441078	53.17	49.61	55.60	1.07	0.96
JAACXV010014451	439085	58.21	57.55	58.10	1.01	1.00
JAACXV010000149	436193	54.10	50.49	49.57	1.07	1.09
JAACXV010000234	435890	52.76	50.52	52.00	1.04	1.01
JAACXV010000133	435364	56.84	51.33	53.54	1.11	1.06
JAACXV010000042	433616	52.34	49.30	50.95	1.06	1.03
JAACXV010000348	431929	54.57	53.24	54.74	1.02	1.00
JAACXV010014424	430981	55.75	54.88	54.33	1.02	1.03
JAACXV010013902	430339	56.28	54.53	56.84	1.03	0.99
JAACXV010000326	430176	51.88	49.95	51.41	1.04	1.01
JAACXV010014024	429365	56.73	54.61	56.10	1.04	1.01
JAACXV010000159	428324	54.64	52.68	52.52	1.04	1.04
JAACXV010014259	426297	55.59	54.03	53.84	1.03	1.03
JAACXV010000347	425222	52.80	50.56	53.86	1.04	0.98
JAACXV010000191	424841	55.95	53.20	52.70	1.05	1.06
JAACXV010014323	424666	53.85	54.16	51.92	0.99	1.04
JAACXV010000235	424033	62.32	59.59	63.78	1.05	0.98
JAACXV010014364	423987	56.62	54.90	55.20	1.03	1.03
JAACXV010014349	423758	53.47	50.78	49.60	1.05	1.08
JAACXV010014029	423657	108.83	104.00	64.51	1.05	1.69
JAACXV010014486	423271	53.20	51.54	53.30	1.03	1.00
JAACXV010014112	420851	55.71	54.55	53.20	1.02	1.05
JAACXV010014284	419777	54.53	51.79	51.03	1.05	1.07
JAACXV010000262	418595	55.40	53.26	50.04	1.04	1.11
JAACXV010014276	418389	54.60	55.07	50.38	0.99	1.08
JAACXV010000128	417355	55.45	55.44	49.22	1.00	1.13
JAACXV010000306	416665	52.61	49.66	50.56	1.06	1.04
JAACXV010000355	415344	53.92	54.57	53.68	0.99	1.00
JAACXV010000157	413456	53.34	52.23	53.40	1.02	1.00
JAACXV010014344	412718	46.51	45.02	44.89	1.03	1.04
JAACXV010000107	411523	62.60	56.28	53.78	1.11	1.16
JAACXV010000113	410945	54.31	51.52	56.78	1.05	0.96
JAACXV010014240	409269	57.46	55.98	58.63	1.03	0.98
JAACXV010000329	407981	51.60	50.56	49.56	1.02	1.04
JAACXV010000050	407045	54.45	53.96	50.42	1.01	1.08
JAACXV010000189	406426	55.66	53.45	53.84	1.04	1.03
JAACXV010013735	402965	57.12	53.15	52.75	1.07	1.08
JAACXV010014101	401712	55.83	53.11	53.65	1.05	1.04
JAACXV010000332	400174	50.89	51.56	50.97	0.99	1.00
JAACXV010000357	399074	58.13	50.53	52.99	1.15	1.10
JAACXV010014474	397430	50.96	50.98	47.35	1.00	1.08
JAACXV010000295	395795	51.93	49.73	49.22	1.04	1.06
JAACXV010000246	394233	56.17	57.01	56.45	0.99	1.00
JAACXV010014157	394137	55.84	51.99	51.51	1.07	1.08
JAACXV010000182	391707	56.03	53.14	55.86	1.05	1.00
JAACXV010014616	390656	54.38	52.11	52.59	1.04	1.03
JAACXV010000269	390654	52.55	50.21	50.31	1.05	1.04
JAACXV010000175	389254	58.10	55.78	56.09	1.04	1.04
JAACXV010014625	389056	54.46	52.80	53.13	1.03	1.03
JAACXV010000031	387463	52.82	50.71	50.68	1.04	1.04
JAACXV010014478	387002	57.33	53.57	56.47	1.07	1.02
JAACXV010014546	385364	57.14	54.53	57.35	1.05	1.00
JAACXV010000207	385082	57.33	56.72	54.68	1.01	1.05
JAACXV010013731	378605	57.19	53.05	48.72	1.08	1.17
JAACXV010014431	378149	53.94	50.88	51.33	1.06	1.05
JAACXV010014208	374137	53.92	52.46	51.88	1.03	1.04
JAACXV010014060	373380	56.42	57.62	55.45	0.98	1.02
JAACXV010000258	373138	53.28	48.77	50.09	1.09	1.06
JAACXV010000366	372589	45.21	44.18	43.65	1.02	1.04
JAACXV010000090	372046	30.92	58.25	58.70	0.53	0.53	putative X chromosome scaffold
JAACXV010000245	370009	54.62	51.75	54.10	1.06	1.01
JAACXV010014270	369238	52.30	48.88	51.75	1.07	1.01
JAACXV010014171	369214	55.66	53.80	57.04	1.03	0.98
JAACXV010014440	368785	54.42	52.06	52.93	1.05	1.03
JAACXV010013997	367738	57.22	54.58	57.98	1.05	0.99
JAACXV010014032	367529	53.27	51.95	52.83	1.03	1.01
JAACXV010000296	367410	51.60	49.14	47.44	1.05	1.09
JAACXV010013880	366224	52.57	50.63	48.72	1.04	1.08
JAACXV010000216	364460	53.79	51.82	53.30	1.04	1.01
JAACXV010000218	363485	55.59	51.88	51.80	1.07	1.07
JAACXV010000141	363100	57.30	55.50	57.79	1.03	0.99
JAACXV010014398	362277	55.24	54.12	56.06	1.02	0.99
JAACXV010000253	361855	53.91	51.22	51.95	1.05	1.04
JAACXV010000134	360404	41.75	52.85	54.89	0.79	0.76
JAACXV010000195	359890	55.22	54.22	54.74	1.02	1.01
JAACXV010014592	358239	56.70	54.82	55.15	1.03	1.03
JAACXV010000095	357970	55.68	55.06	56.86	1.01	0.98
JAACXV010000349	357842	52.81	51.68	52.47	1.02	1.01
JAACXV010014070	357834	55.59	53.66	53.47	1.04	1.04
JAACXV010000301	357350	56.62	52.72	52.57	1.07	1.08
JAACXV010013899	355957	31.01	59.08	57.19	0.52	0.54	putative X chromosome scaffold
JAACXV010014243	354765	49.84	49.91	50.80	1.00	0.98
JAACXV010000124	353998	56.70	55.47	55.88	1.02	1.01
JAACXV010014298	353324	66.35	62.33	70.85	1.06	0.94
JAACXV010014412	352435	56.06	55.00	54.90	1.02	1.02
JAACXV010000101	351899	52.30	50.00	48.23	1.05	1.08
JAACXV010014336	348737	54.27	52.92	53.54	1.03	1.01
JAACXV010000373	347723	54.97	53.40	53.21	1.03	1.03
JAACXV010013808	346892	53.08	50.65	50.36	1.05	1.05
JAACXV010014347	346217	54.37	52.60	53.81	1.03	1.01
JAACXV010014439	346209	55.89	53.49	51.10	1.04	1.09
JAACXV010013921	344652	59.13	57.36	54.77	1.03	1.08
JAACXV010014141	344581	56.84	55.37	53.33	1.03	1.07
JAACXV010013919	344453	30.01	58.71	58.02	0.51	0.52	putative X chromosome scaffold
JAACXV010000129	344068	49.55	48.09	46.48	1.03	1.07
JAACXV010014396	343501	54.47	52.64	47.97	1.03	1.14
JAACXV010000239	342965	55.04	54.26	56.62	1.01	0.97
JAACXV010013948	342462	52.86	51.54	52.30	1.03	1.01
JAACXV010000311	341963	53.67	51.40	52.76	1.04	1.02
JAACXV010000158	338346	55.56	52.53	54.02	1.06	1.03
JAACXV010014308	337882	50.47	48.11	46.59	1.05	1.08
JAACXV010000358	337490	56.18	55.92	53.85	1.00	1.04
JAACXV010000376	337005	51.73	47.17	46.38	1.10	1.12
JAACXV010000270	335107	55.21	53.82	55.10	1.03	1.00
JAACXV010000187	333684	53.67	53.03	52.80	1.01	1.02
JAACXV010000176	333414	58.42	57.37	57.84	1.02	1.01
JAACXV010013877	332879	53.59	53.69	51.71	1.00	1.04
JAACXV010000255	332869	56.54	54.04	61.61	1.05	0.92
JAACXV010000066	332488	53.56	51.22	47.76	1.05	1.12
JAACXV010014593	332271	53.32	52.71	54.34	1.01	0.98
JAACXV010014496	329661	53.30	50.05	51.18	1.06	1.04
JAACXV010013979	329312	55.95	54.05	56.35	1.04	0.99
JAACXV010000210	328623	58.25	55.28	59.58	1.05	0.98
JAACXV010000277	328333	57.29	55.51	55.54	1.03	1.03
JAACXV010000136	325816	55.19	54.95	54.91	1.00	1.01
JAACXV010013969	325292	60.80	57.28	58.01	1.06	1.05
JAACXV010014365	324568	53.38	49.12	52.19	1.09	1.02
JAACXV010014303	321713	57.29	52.68	58.13	1.09	0.99
JAACXV010014073	320902	55.09	52.15	51.88	1.06	1.06
JAACXV010014047	320859	55.38	56.73	53.74	0.98	1.03
JAACXV010014598	320854	61.72	58.23	60.82	1.06	1.01
JAACXV010014484	318218	53.58	51.40	48.97	1.04	1.09
JAACXV010013933	318055	51.87	49.36	49.84	1.05	1.04
JAACXV010014477	317633	53.93	52.29	55.64	1.03	0.97
JAACXV010014366	317382	51.26	48.97	50.18	1.05	1.02
JAACXV010014160	317081	57.39	55.58	52.42	1.03	1.09
JAACXV010000322	315962	52.56	51.24	53.61	1.03	0.98
JAACXV010000236	315821	50.61	48.99	49.12	1.03	1.03
JAACXV010013855	315763	52.02	49.95	49.66	1.04	1.05
JAACXV010000338	315502	57.03	52.86	53.96	1.08	1.06
JAACXV010000305	314949	56.45	54.93	56.33	1.03	1.00
JAACXV010000115	314883	55.57	53.27	52.95	1.04	1.05
JAACXV010014372	314044	51.06	50.82	47.78	1.00	1.07
JAACXV010000091	313945	54.87	51.95	53.52	1.06	1.03
JAACXV010013785	312864	61.71	59.47	62.74	1.04	0.98
JAACXV010014223	311680	60.90	59.60	60.97	1.02	1.00
JAACXV010000248	310932	54.36	52.81	51.13	1.03	1.06
JAACXV010014031	310532	52.25	45.21	46.72	1.16	1.12
JAACXV010014353	309720	56.63	54.83	55.64	1.03	1.02
JAACXV010014011	308573	53.68	52.60	54.20	1.02	0.99
JAACXV010013944	307208	32.03	62.96	58.66	0.51	0.55	putative X chromosome scaffold
JAACXV010014315	305857	55.54	53.52	56.44	1.04	0.98
JAACXV010013730	305404	55.47	54.61	55.65	1.02	1.00
JAACXV010000307	304362	51.60	51.61	49.47	1.00	1.04
JAACXV010013842	303754	53.67	51.28	54.18	1.05	0.99
JAACXV010000285	301735	55.69	52.92	57.39	1.05	0.97
JAACXV010000252	301393	56.17	54.36	57.28	1.03	0.98
JAACXV010000240	299911	55.60	53.51	56.19	1.04	0.99
JAACXV010014195	299222	53.95	54.15	52.08	1.00	1.04
JAACXV010014564	296075	50.54	51.00	49.58	0.99	1.02
JAACXV010013729	295598	52.50	50.40	54.42	1.04	0.96
JAACXV010014558	295586	53.67	51.09	52.06	1.05	1.03
JAACXV010013651	294574	55.21	53.64	52.77	1.03	1.05
JAACXV010013916	294053	53.94	51.27	55.18	1.05	0.98
JAACXV010014140	292680	53.33	51.44	52.54	1.04	1.02
JAACXV010014333	291689	52.19	49.51	46.55	1.05	1.12
JAACXV010000143	287439	51.12	50.27	48.64	1.02	1.05
JAACXV010014373	287379	58.85	54.28	54.26	1.08	1.08
JAACXV010000288	286738	52.99	50.54	55.08	1.05	0.96
JAACXV010014472	285925	59.99	59.69	58.95	1.01	1.02
JAACXV010000243	285639	53.13	51.94	51.54	1.02	1.03
JAACXV010014167	285193	54.41	53.87	53.23	1.01	1.02
JAACXV010014036	282943	55.19	53.87	54.84	1.02	1.01
JAACXV010013747	281179	57.45	53.26	53.41	1.08	1.08
JAACXV010000154	280654	54.16	52.29	51.94	1.04	1.04
JAACXV010013874	279850	54.13	50.66	54.01	1.07	1.00
JAACXV010000196	279696	55.39	52.99	51.01	1.05	1.09
JAACXV010000146	277045	54.43	51.20	53.03	1.06	1.03
JAACXV010014306	276367	56.99	52.77	56.02	1.08	1.02
JAACXV010000335	275561	55.95	54.81	55.07	1.02	1.02
JAACXV010014162	275058	54.31	51.77	54.80	1.05	0.99
JAACXV010013659	274258	58.75	57.64	53.45	1.02	1.10
JAACXV010014285	273824	60.21	59.36	56.90	1.01	1.06
JAACXV010000171	273487	54.10	53.66	47.39	1.01	1.14
JAACXV010013858	271771	58.61	56.06	59.77	1.05	0.98
JAACXV010000254	271562	52.60	54.61	47.48	0.96	1.11
JAACXV010000181	270458	48.47	46.54	48.28	1.04	1.00
JAACXV010013759	269844	50.47	50.20	51.51	1.01	0.98
JAACXV010014628	269286	58.57	57.86	57.12	1.01	1.03
JAACXV010000386	269219	51.22	49.41	49.10	1.04	1.04
JAACXV010014361	268713	57.44	56.33	47.72	1.02	1.20
JAACXV010014256	268667	56.16	54.36	56.45	1.03	0.99
JAACXV010014337	267978	56.54	55.88	52.99	1.01	1.07
JAACXV010000100	267937	54.46	52.06	51.27	1.05	1.06
JAACXV010014481	267721	54.86	50.98	56.00	1.08	0.98
JAACXV010013999	266570	56.61	53.28	56.43	1.06	1.00
JAACXV010014000	266474	52.94	50.62	52.24	1.05	1.01
JAACXV010000330	265606	54.37	50.92	50.72	1.07	1.07
JAACXV010000139	264735	54.32	50.45	51.87	1.08	1.05
JAACXV010014498	263357	52.44	49.95	51.29	1.05	1.02
JAACXV010000109	262873	56.59	56.32	57.94	1.00	0.98
JAACXV010013787	262305	53.87	53.20	53.14	1.01	1.01
JAACXV010014325	261079	63.97	60.67	63.42	1.05	1.01
JAACXV010000117	261019	51.18	50.31	47.08	1.02	1.09
JAACXV010013876	260983	52.74	50.57	54.96	1.04	0.96
JAACXV010013748	259729	62.50	60.94	63.11	1.03	0.99
JAACXV010014423	259661	52.59	49.10	49.26	1.07	1.07
JAACXV010013972	258780	54.71	51.19	55.00	1.07	0.99
JAACXV010014072	256773	52.29	52.18	50.77	1.00	1.03
JAACXV010000126	256635	55.44	54.40	58.52	1.02	0.95
JAACXV010014013	256257	53.45	52.46	52.01	1.02	1.03
JAACXV010014152	255259	53.31	51.25	50.74	1.04	1.05
JAACXV010000192	255085	55.86	53.16	53.93	1.05	1.04
JAACXV010000173	253425	55.45	55.15	53.46	1.01	1.04
JAACXV010013647	253352	55.48	52.14	55.29	1.06	1.00
JAACXV010014142	252980	49.09	46.88	47.34	1.05	1.04
JAACXV010013698	252813	50.73	46.76	49.43	1.08	1.03
JAACXV010014094	252183	58.40	56.65	53.34	1.03	1.09
JAACXV010014085	251942	54.29	52.84	51.18	1.03	1.06
JAACXV010014445	251206	52.02	50.97	50.24	1.02	1.04
JAACXV010014096	251065	58.32	51.48	51.45	1.13	1.13
JAACXV010014506	251005	57.11	55.66	55.50	1.03	1.03
JAACXV010000166	250738	52.70	49.40	52.63	1.07	1.00
JAACXV010013737	248634	51.66	51.26	52.73	1.01	0.98
JAACXV010014049	248402	57.84	55.96	54.37	1.03	1.06
JAACXV010013771	247919	53.23	50.55	53.45	1.05	1.00
JAACXV010013955	247165	59.85	55.70	54.83	1.07	1.09
JAACXV010014058	247019	53.85	50.85	53.00	1.06	1.02
JAACXV010000319	246411	53.35	51.00	49.70	1.05	1.07
JAACXV010000178	245514	56.52	53.95	55.30	1.05	1.02
JAACXV010013966	245270	54.51	50.71	53.82	1.07	1.01
JAACXV010013593	244457	56.75	52.85	55.26	1.07	1.03
JAACXV010000261	243481	54.97	55.53	53.24	0.99	1.03
JAACXV010013891	242928	52.86	52.03	51.54	1.02	1.03
JAACXV010013744	242798	55.74	51.37	53.06	1.09	1.05
JAACXV010013802	242490	55.61	53.28	53.26	1.04	1.04
JAACXV010013509	242487	57.40	54.89	55.54	1.05	1.03
JAACXV010000224	242160	58.72	57.70	57.31	1.02	1.02
JAACXV010014015	240558	53.71	52.24	50.91	1.03	1.05
JAACXV010014053	240077	61.50	60.61	60.96	1.01	1.01
JAACXV010014118	239529	92.06	79.64	64.42	1.16	1.43
JAACXV010000316	239334	52.05	47.98	46.28	1.08	1.12
JAACXV010000336	238449	51.70	49.22	50.10	1.05	1.03
JAACXV010014254	236879	52.98	50.80	49.72	1.04	1.07
JAACXV010014091	235779	54.45	53.79	50.31	1.01	1.08
JAACXV010013530	235729	55.82	55.46	57.17	1.01	0.98
JAACXV010014326	234990	54.01	52.22	52.78	1.03	1.02
JAACXV010000241	234577	56.13	53.41	48.01	1.05	1.17
JAACXV010000284	233964	53.27	50.00	47.05	1.07	1.13
JAACXV010014539	233820	44.99	44.57	42.05	1.01	1.07
JAACXV010000327	233693	56.55	55.34	52.67	1.02	1.07
JAACXV010013677	232618	55.56	53.90	56.06	1.03	0.99
JAACXV010000303	231129	31.21	61.32	54.99	0.51	0.57	putative X chromosome scaffold
JAACXV010000266	230989	30.12	56.27	59.33	0.54	0.51	putative X chromosome scaffold
JAACXV010000203	230017	55.67	53.75	53.85	1.04	1.03
JAACXV010013657	228251	55.02	53.59	52.61	1.03	1.05
JAACXV010014504	227299	55.05	52.27	55.61	1.05	0.99
JAACXV010000230	227213	56.57	54.19	52.95	1.04	1.07
JAACXV010014550	226243	57.97	54.65	55.92	1.06	1.04
JAACXV010014460	224107	54.69	52.44	56.52	1.04	0.97
JAACXV010013831	223610	50.94	49.60	49.35	1.03	1.03
JAACXV010000310	223074	56.53	55.28	53.45	1.02	1.06
JAACXV010014034	222927	56.64	52.84	52.38	1.07	1.08
JAACXV010014231	222624	57.01	54.11	52.82	1.05	1.08
JAACXV010013762	222263	28.36	44.78	49.46	0.63	0.57
JAACXV010014178	221616	53.49	52.05	51.32	1.03	1.04
JAACXV010000132	220511	55.11	52.19	52.76	1.06	1.04
JAACXV010014287	220220	55.59	52.99	48.02	1.05	1.16
JAACXV010013947	220203	56.91	55.53	56.68	1.02	1.00
JAACXV010013378	219809	53.09	54.20	50.49	0.98	1.05
JAACXV010014150	219794	52.96	53.01	49.08	1.00	1.08
JAACXV010000294	219491	55.12	51.42	51.41	1.07	1.07
JAACXV010013907	218223	53.60	51.98	51.44	1.03	1.04
JAACXV010000256	217770	54.11	54.20	48.81	1.00	1.11
JAACXV010014057	217247	53.53	52.92	49.35	1.01	1.08
JAACXV010013764	217080	55.34	52.43	53.23	1.06	1.04
JAACXV010000226	216954	56.05	54.02	58.58	1.04	0.96
JAACXV010014394	216664	53.97	52.14	51.34	1.04	1.05
JAACXV010014591	216467	52.08	48.36	50.42	1.08	1.03
JAACXV010014528	216347	50.92	48.03	49.70	1.06	1.02
JAACXV010000165	216202	56.03	55.50	53.04	1.01	1.06
JAACXV010000099	216171	59.75	56.35	56.79	1.06	1.05
JAACXV010014260	214916	52.03	49.38	49.10	1.05	1.06
JAACXV010014389	214367	51.92	53.14	53.72	0.98	0.97
JAACXV010013847	214005	54.92	51.75	53.76	1.06	1.02
JAACXV010014345	213861	53.87	53.59	46.16	1.01	1.17
JAACXV010014332	212417	55.90	52.14	57.17	1.07	0.98
JAACXV010014422	211523	41.72	51.12	61.19	0.82	0.68
JAACXV010013795	211443	58.18	54.73	52.88	1.06	1.10
JAACXV010014224	210134	55.92	55.14	53.81	1.01	1.04
JAACXV010000352	210034	52.45	49.07	51.36	1.07	1.02
JAACXV010013844	209632	59.91	57.91	63.97	1.03	0.94
JAACXV010013370	209623	54.46	54.34	55.01	1.00	0.99
JAACXV010000201	209016	57.68	56.84	54.61	1.01	1.06
JAACXV010013365	208690	60.32	58.62	58.24	1.03	1.04
JAACXV010013673	208482	53.44	50.68	52.92	1.05	1.01
JAACXV010000282	208454	57.18	53.16	56.72	1.08	1.01
JAACXV010014495	208400	58.72	56.91	59.62	1.03	0.98
JAACXV010014405	208033	56.29	51.08	53.52	1.10	1.05
JAACXV010014383	207885	56.59	54.70	54.38	1.03	1.04
JAACXV010013711	207752	68.47	69.36	65.27	0.99	1.05
JAACXV010014054	207749	60.60	59.88	64.98	1.01	0.93
JAACXV010013667	206944	50.47	56.16	44.28	0.90	1.14
JAACXV010014464	206780	52.28	50.26	49.26	1.04	1.06
JAACXV010000337	206459	53.12	52.09	48.52	1.02	1.09
JAACXV010014312	206313	54.55	53.70	54.60	1.02	1.00
JAACXV010000177	206109	55.41	53.10	50.43	1.04	1.10
JAACXV010000279	206043	54.15	53.55	52.18	1.01	1.04
JAACXV010014170	205847	48.89	47.22	47.32	1.04	1.03
JAACXV010013313	204808	29.62	56.73	54.92	0.52	0.54	putative X chromosome scaffold
JAACXV010014368	204467	56.48	54.77	56.85	1.03	0.99
JAACXV010000353	204363	55.00	53.57	52.41	1.03	1.05
JAACXV010014136	203701	55.46	53.63	51.31	1.03	1.08
JAACXV010014009	203402	54.86	53.35	54.25	1.03	1.01
JAACXV010014305	203400	54.28	50.59	52.13	1.07	1.04
JAACXV010014100	202656	51.20	50.77	48.42	1.01	1.06
JAACXV010000138	202638	53.04	53.58	50.32	0.99	1.05
JAACXV010013988	199565	56.67	54.70	54.31	1.04	1.04
JAACXV010014286	199503	59.99	56.49	53.55	1.06	1.12
JAACXV010000168	199015	49.50	50.80	47.87	0.97	1.03
JAACXV010000219	198761	49.38	47.97	47.58	1.03	1.04
JAACXV010014418	198534	58.38	56.09	54.40	1.04	1.07
JAACXV010013889	196705	54.20	53.68	53.35	1.01	1.02
JAACXV010014253	195531	55.14	53.03	57.72	1.04	0.96
JAACXV010014446	195030	51.10	48.60	49.76	1.05	1.03
JAACXV010000200	194624	50.66	50.83	48.06	1.00	1.05
JAACXV010013598	194220	54.79	55.17	48.56	0.99	1.13
JAACXV010013454	194215	54.77	55.36	53.98	0.99	1.01
JAACXV010014519	194136	55.52	53.03	52.36	1.05	1.06
JAACXV010013912	192999	49.42	48.11	49.45	1.03	1.00
JAACXV010014447	192967	54.22	51.87	53.78	1.05	1.01
JAACXV010013789	192478	53.23	50.75	48.26	1.05	1.10
JAACXV010014244	192459	55.88	52.18	55.54	1.07	1.01
JAACXV010014189	190031	53.32	52.60	50.38	1.01	1.06
JAACXV010000186	190023	58.44	54.52	52.96	1.07	1.10
JAACXV010000283	189414	51.59	47.49	46.14	1.09	1.12
JAACXV010000161	189182	55.04	55.18	53.09	1.00	1.04
JAACXV010013816	188651	56.70	54.37	52.77	1.04	1.07
JAACXV010013922	187029	49.58	47.98	46.96	1.03	1.06
JAACXV010013835	186859	53.25	48.52	48.35	1.10	1.10
JAACXV010013738	186846	53.09	51.52	45.81	1.03	1.16
JAACXV010000331	186589	57.22	55.25	53.47	1.04	1.07
JAACXV010013908	186347	59.38	57.13	56.06	1.04	1.06
JAACXV010014088	186325	50.23	48.22	50.68	1.04	0.99
JAACXV010013324	185836	44.19	44.06	41.17	1.00	1.07
JAACXV010014341	185416	50.09	49.94	46.44	1.00	1.08
JAACXV010014266	184889	48.97	51.27	50.30	0.96	0.97
JAACXV010013836	184666	49.82	47.81	51.88	1.04	0.96
JAACXV010013773	184047	51.76	51.43	52.24	1.01	0.99
JAACXV010000112	183821	55.77	55.22	50.83	1.01	1.10
JAACXV010000145	183359	57.55	55.87	56.04	1.03	1.03
JAACXV010014292	183092	52.30	49.18	46.18	1.06	1.13
JAACXV010000098	182922	59.02	55.25	57.51	1.07	1.03
JAACXV010013977	182695	53.98	51.33	50.71	1.05	1.06
JAACXV010000343	182632	32.08	60.67	57.19	0.53	0.56	putative X chromosome scaffold
JAACXV010014362	182446	56.64	51.31	48.81	1.10	1.16
JAACXV010000323	181579	58.92	54.81	55.70	1.07	1.06
JAACXV010013929	181337	49.60	48.65	46.38	1.02	1.07
JAACXV010014309	181322	59.12	57.46	53.51	1.03	1.10
JAACXV010013974	180710	55.23	53.80	55.72	1.03	0.99
JAACXV010013590	180643	61.11	54.80	54.99	1.12	1.11
JAACXV010013519	180502	51.24	50.47	48.79	1.02	1.05
JAACXV010013885	180213	52.61	50.28	48.73	1.05	1.08
JAACXV010013952	179826	35.74	57.18	63.82	0.63	0.56
JAACXV010013757	179281	55.76	54.70	49.05	1.02	1.14
JAACXV010013643	178030	51.00	48.75	50.76	1.05	1.00
JAACXV010000123	177947	56.65	53.85	54.36	1.05	1.04
JAACXV010013782	177660	51.73	49.21	49.61	1.05	1.04
JAACXV010014111	176789	57.17	55.05	53.69	1.04	1.06
JAACXV010000103	176654	56.47	56.91	55.57	0.99	1.02
JAACXV010000265	176409	58.25	53.64	57.62	1.09	1.01
JAACXV010000096	176167	54.04	48.34	52.48	1.12	1.03
JAACXV010000170	176013	58.06	56.50	57.79	1.03	1.00
JAACXV010013840	175773	52.90	51.60	48.50	1.03	1.09
JAACXV010014360	174934	52.10	49.30	51.92	1.06	1.00
JAACXV010014575	174651	47.86	43.70	45.95	1.10	1.04
JAACXV010014407	174444	57.71	57.58	55.96	1.00	1.03
JAACXV010013571	174333	55.07	52.47	53.42	1.05	1.03
JAACXV010014074	174329	28.36	54.46	55.79	0.52	0.51	putative X chromosome scaffold
JAACXV010013637	173574	54.11	48.31	49.58	1.12	1.09
JAACXV010014453	173332	51.20	47.79	52.03	1.07	0.98
JAACXV010014433	173025	55.95	65.95	49.19	0.85	1.14
JAACXV010014640	172345	56.85	56.22	50.10	1.01	1.13
JAACXV010000222	172336	51.23	49.82	45.86	1.03	1.12
JAACXV010014385	172305	53.79	52.64	55.57	1.02	0.97
JAACXV010014507	171869	51.29	47.42	48.69	1.08	1.05
JAACXV010014444	171682	55.74	52.13	53.80	1.07	1.04
JAACXV010013544	171670	53.11	52.40	49.28	1.01	1.08
JAACXV010014120	171168	51.88	52.46	48.86	0.99	1.06
JAACXV010014403	170291	50.43	50.20	49.49	1.00	1.02
JAACXV010013700	169976	57.60	56.25	50.14	1.02	1.15
JAACXV010014147	169523	50.65	47.30	51.67	1.07	0.98
JAACXV010014154	169221	57.50	55.36	56.66	1.04	1.01
JAACXV010014377	168900	52.37	50.75	52.25	1.03	1.00
JAACXV010013809	168221	52.74	51.71	51.88	1.02	1.02
JAACXV010000214	167992	51.84	51.55	50.80	1.01	1.02
JAACXV010014239	167892	55.90	53.40	55.25	1.05	1.01
JAACXV010000221	167848	58.25	57.45	59.45	1.01	0.98
JAACXV010013464	167847	49.07	48.44	52.42	1.01	0.94
JAACXV010014437	167752	53.77	53.40	54.82	1.01	0.98
JAACXV010013540	167640	66.32	63.76	65.82	1.04	1.01
JAACXV010000118	166114	58.11	53.27	55.09	1.09	1.05
JAACXV010013532	165892	55.78	53.86	54.18	1.04	1.03
JAACXV010013691	165385	53.14	52.64	51.75	1.01	1.03
JAACXV010014175	165128	51.34	49.60	48.76	1.04	1.05
JAACXV010014404	164349	55.23	53.08	54.90	1.04	1.01
JAACXV010013591	164348	52.49	50.95	47.34	1.03	1.11
JAACXV010014017	164312	54.66	51.99	51.82	1.05	1.05
JAACXV010013642	163884	56.51	56.68	57.95	1.00	0.98
JAACXV010014267	163210	55.50	63.03	47.28	0.88	1.17
JAACXV010000155	163125	52.60	51.67	47.69	1.02	1.10
JAACXV010013476	162736	60.35	56.74	62.17	1.06	0.97
JAACXV010013208	162340	53.05	51.65	51.40	1.03	1.03
JAACXV010013853	161893	49.52	49.47	51.02	1.00	0.97
JAACXV010000204	161708	55.29	53.86	46.94	1.03	1.18
JAACXV010013664	160957	53.55	51.33	52.91	1.04	1.01
JAACXV010014313	160644	52.33	52.85	52.62	0.99	0.99
JAACXV010000108	159996	52.54	51.04	51.75	1.03	1.02
JAACXV010013721	159470	56.76	52.41	52.58	1.08	1.08
JAACXV010014069	158785	58.60	54.96	57.88	1.07	1.01
JAACXV010014604	158252	54.61	52.28	48.62	1.04	1.12
JAACXV010014513	157450	55.47	54.04	57.62	1.03	0.96
JAACXV010000180	156963	51.43	48.10	46.27	1.07	1.11
JAACXV010013820	156865	58.91	56.39	54.85	1.04	1.07
JAACXV010000274	156789	37.41	65.08	63.34	0.57	0.59	putative X chromosome scaffold
JAACXV010013641	156296	29.68	56.31	59.21	0.53	0.50	putative X chromosome scaffold
JAACXV010014194	156120	57.40	55.84	49.68	1.03	1.16
JAACXV010014149	155870	51.86	55.66	53.60	0.93	0.97
JAACXV010014109	155273	46.80	47.85	47.17	0.98	0.99
JAACXV010014419	154713	58.09	54.73	58.59	1.06	0.99
JAACXV010013801	154659	57.65	56.35	55.75	1.02	1.03
JAACXV010013619	154638	51.25	49.89	50.98	1.03	1.01
JAACXV010000341	153283	54.04	54.92	47.27	0.98	1.14
JAACXV010000172	152291	56.25	54.40	58.29	1.03	0.97
JAACXV010014335	152020	56.38	51.79	50.42	1.09	1.12
JAACXV010014128	151968	60.48	57.93	57.10	1.04	1.06
JAACXV010013697	151025	50.12	53.27	55.21	0.94	0.91
JAACXV010014282	150453	54.62	51.58	52.49	1.06	1.04
JAACXV010000087	150328	54.30	51.53	53.36	1.05	1.02
JAACXV010000340	149572	56.72	54.37	55.81	1.04	1.02
JAACXV010013616	148568	50.94	51.81	46.23	0.98	1.10
JAACXV010014527	147710	52.78	49.06	47.33	1.08	1.12
JAACXV010014547	147386	60.61	59.55	56.63	1.02	1.07
JAACXV010000110	147357	54.21	50.42	50.96	1.08	1.06
JAACXV010014146	147254	52.26	50.85	52.31	1.03	1.00
JAACXV010014040	147222	55.59	53.58	58.54	1.04	0.95
JAACXV010013398	146810	56.95	54.49	52.11	1.05	1.09
JAACXV010014466	146631	54.15	52.82	51.61	1.03	1.05
JAACXV010014207	146613	55.68	52.42	49.21	1.06	1.13
JAACXV010014066	146505	49.70	47.71	47.53	1.04	1.05
JAACXV010012939	146403	55.24	53.98	54.16	1.02	1.02
JAACXV010013903	146269	57.74	54.03	60.09	1.07	0.96
JAACXV010000122	145946	59.63	54.95	59.47	1.09	1.00
JAACXV010014028	145616	54.58	51.43	49.59	1.06	1.10
JAACXV010013780	145421	53.42	52.04	53.00	1.03	1.01
JAACXV010014227	144643	60.03	61.31	53.44	0.98	1.12
JAACXV010013409	144348	57.13	55.35	55.71	1.03	1.03
JAACXV010000247	144116	47.22	45.50	45.39	1.04	1.04
JAACXV010013650	143906	57.28	56.52	51.56	1.01	1.11
JAACXV010000198	143555	47.99	43.48	40.65	1.10	1.18
JAACXV010014388	143339	51.80	47.35	46.35	1.09	1.12
JAACXV010014236	143271	56.90	58.05	59.21	0.98	0.96
JAACXV010013783	143197	53.34	51.95	51.38	1.03	1.04
JAACXV010013883	142945	50.25	49.24	48.56	1.02	1.03
JAACXV010013975	142622	53.32	51.88	51.65	1.03	1.03
JAACXV010013866	142182	55.10	54.04	50.52	1.02	1.09
JAACXV010014357	141880	56.29	54.51	52.30	1.03	1.08
JAACXV010013873	141785	32.22	60.97	58.79	0.53	0.55	putative X chromosome scaffold
JAACXV010014359	141087	54.41	52.70	54.31	1.03	1.00
JAACXV010014589	141017	51.24	48.51	47.87	1.06	1.07
JAACXV010014077	140835	54.01	51.95	50.73	1.04	1.06
JAACXV010000297	140558	53.72	50.15	54.29	1.07	0.99
JAACXV010014068	140504	58.10	59.23	53.89	0.98	1.08
JAACXV010014235	140440	30.16	53.77	57.13	0.56	0.53	putative X chromosome scaffold
JAACXV010013211	140306	53.29	52.71	52.53	1.01	1.01
JAACXV010013285	139937	54.86	52.77	47.93	1.04	1.14
JAACXV010013954	139817	56.73	55.47	53.97	1.02	1.05
JAACXV010014324	139739	50.47	50.31	50.39	1.00	1.00
JAACXV010014234	139612	69.93	46.48	47.04	1.50	1.49
JAACXV010014161	139377	54.46	48.14	48.79	1.13	1.12
JAACXV010014103	139115	54.46	52.42	49.36	1.04	1.10
JAACXV010014119	139070	52.27	48.11	46.73	1.09	1.12
JAACXV010013895	139035	54.53	55.29	48.76	0.99	1.12
JAACXV010014515	138693	48.15	45.10	44.52	1.07	1.08
JAACXV010014222	138376	54.99	54.79	54.22	1.00	1.01
JAACXV010014379	138322	51.02	49.83	48.52	1.02	1.05
JAACXV010014406	137971	30.57	59.13	56.60	0.52	0.54	putative X chromosome scaffold
JAACXV010014469	137958	49.76	48.86	46.02	1.02	1.08
JAACXV010000268	137616	52.01	50.42	48.24	1.03	1.08
JAACXV010014330	137574	55.28	52.68	57.64	1.05	0.96
JAACXV010014430	136370	49.45	46.37	48.26	1.07	1.02
JAACXV010012833	135227	56.48	56.01	56.72	1.01	1.00
JAACXV010013865	135086	52.98	51.64	53.82	1.03	0.98
JAACXV010013834	134821	56.07	49.05	51.45	1.14	1.09
JAACXV010014196	134678	53.72	51.18	54.86	1.05	0.98
JAACXV010013841	134516	54.78	53.95	54.50	1.02	1.01
JAACXV010014064	134416	51.80	89.63	52.62	0.58	0.98
JAACXV010013573	134364	61.85	59.33	59.81	1.04	1.03
JAACXV010013878	134171	60.45	56.71	54.44	1.07	1.11
JAACXV010000280	134032	51.54	52.13	51.02	0.99	1.01
JAACXV010013814	133943	51.84	51.96	50.66	1.00	1.02
JAACXV010013440	132658	56.66	55.76	54.53	1.02	1.04
JAACXV010014583	132349	54.28	53.14	52.74	1.02	1.03
JAACXV010012194	132268	33.74	32.57	31.01	1.04	1.09
JAACXV010014400	131929	54.14	50.40	50.41	1.07	1.07
JAACXV010014131	131389	54.19	52.66	49.90	1.03	1.09
JAACXV010013769	130975	53.07	52.43	51.88	1.01	1.02
JAACXV010013154	130839	65.49	54.67	63.52	1.20	1.03
JAACXV010013632	130802	53.25	49.63	53.50	1.07	1.00
JAACXV010014107	130792	50.83	48.77	52.53	1.04	0.97
JAACXV010014187	130554	50.52	50.31	44.06	1.00	1.15
JAACXV010013718	130108	48.38	46.57	40.37	1.04	1.20
JAACXV010000263	129839	57.46	54.73	53.42	1.05	1.08
JAACXV010014063	129756	57.32	56.96	56.40	1.01	1.02
JAACXV010000130	129756	53.79	51.89	54.94	1.04	0.98
JAACXV010000163	129354	50.08	46.86	49.13	1.07	1.02
JAACXV010013732	128943	54.05	51.83	48.63	1.04	1.11
JAACXV010013817	128605	53.46	49.19	53.07	1.09	1.01
JAACXV010013869	128414	56.66	54.62	54.43	1.04	1.04
JAACXV010014462	128233	53.62	49.79	52.37	1.08	1.02
JAACXV010000212	127508	55.74	54.03	41.63	1.03	1.34
JAACXV010013107	127238	53.24	54.82	52.41	0.97	1.02
JAACXV010013900	127051	56.43	54.40	53.17	1.04	1.06
JAACXV010014294	126965	49.54	46.30	45.18	1.07	1.10
JAACXV010013301	126711	58.71	57.93	58.56	1.01	1.00
JAACXV010014206	126564	62.10	61.58	54.07	1.01	1.15
JAACXV010013942	125941	56.97	54.53	55.12	1.04	1.03
JAACXV010014278	125659	57.76	54.53	54.37	1.06	1.06
JAACXV010013461	125329	49.68	44.72	47.03	1.11	1.06
JAACXV010013633	125183	56.94	54.52	56.54	1.04	1.01
JAACXV010014117	125027	60.39	59.77	50.92	1.01	1.19
JAACXV010000121	124962	52.78	50.73	52.33	1.04	1.01
JAACXV010013080	124464	66.09	59.91	50.05	1.10	1.32
JAACXV010013690	123451	57.47	54.78	53.23	1.05	1.08
JAACXV010013455	123426	56.54	55.60	51.82	1.02	1.09
JAACXV010013284	123198	54.19	49.83	51.43	1.09	1.05
JAACXV010014250	122162	55.82	54.18	51.62	1.03	1.08
JAACXV010014573	121300	51.44	49.11	53.23	1.05	0.97
JAACXV010013890	121080	58.34	55.40	51.80	1.05	1.13
JAACXV010013932	120438	49.66	47.40	51.66	1.05	0.96
JAACXV010012883	120308	61.42	60.62	56.67	1.01	1.08
JAACXV010013870	120273	60.10	60.03	50.83	1.00	1.18
JAACXV010013539	119839	52.93	51.46	49.17	1.03	1.08
JAACXV010014386	119703	53.45	51.49	48.86	1.04	1.09
JAACXV010013822	119206	60.46	57.14	61.27	1.06	0.99
JAACXV010014585	118956	53.81	51.54	55.44	1.04	0.97
JAACXV010014358	118588	51.47	48.73	48.22	1.06	1.07
JAACXV010000257	118449	46.85	48.64	46.56	0.96	1.01
JAACXV010013300	117063	54.42	52.28	39.76	1.04	1.37
JAACXV010000194	117062	54.80	51.65	48.65	1.06	1.13
JAACXV010014639	116988	52.91	50.03	44.14	1.06	1.20
JAACXV010013030	116934	54.46	49.87	41.82	1.09	1.30
JAACXV010000351	116243	53.42	48.62	50.33	1.10	1.06
JAACXV010013322	115884	51.87	48.90	50.30	1.06	1.03
JAACXV010000111	115757	54.04	52.18	54.75	1.04	0.99
JAACXV010014104	115545	60.50	59.50	51.81	1.02	1.17
JAACXV010012470	115456	44.12	38.50	34.87	1.15	1.27
JAACXV010013257	115023	58.31	57.43	55.54	1.02	1.05
JAACXV010013552	114905	55.94	54.11	50.39	1.03	1.11
JAACXV010014044	114797	55.11	51.61	49.44	1.07	1.11
JAACXV010013767	114772	55.37	55.87	45.25	0.99	1.22
JAACXV010012823	114412	57.11	49.73	49.35	1.15	1.16
JAACXV010013930	114283	49.61	50.01	48.07	0.99	1.03
JAACXV010014319	114201	57.78	56.72	47.23	1.02	1.22
JAACXV010013976	114196	54.21	50.59	49.76	1.07	1.09
JAACXV010000142	114155	50.50	48.56	45.72	1.04	1.10
JAACXV010000206	114088	52.31	46.60	45.21	1.12	1.16
JAACXV010013479	113844	57.47	54.70	56.76	1.05	1.01
JAACXV010014321	113727	56.78	52.21	54.85	1.09	1.04
JAACXV010013344	113203	55.32	54.04	51.62	1.02	1.07
JAACXV010013393	113109	53.53	49.98	53.01	1.07	1.01
JAACXV010013506	112941	52.62	51.14	47.87	1.03	1.10
JAACXV010012921	112897	36.56	25.92	24.02	1.41	1.52
JAACXV010012964	112789	59.13	57.52	62.78	1.03	0.94
JAACXV010013270	112314	52.17	50.75	55.42	1.03	0.94
JAACXV010000314	111846	52.66	54.12	49.98	0.97	1.05
JAACXV010013750	111755	51.45	46.06	50.36	1.12	1.02
JAACXV010014310	110893	50.11	48.38	49.32	1.04	1.02
JAACXV010013410	110810	56.88	55.53	54.87	1.02	1.04
JAACXV010013209	110756	53.15	51.81	50.41	1.03	1.05
JAACXV010012476	110657	20.59	25.74	23.53	0.80	0.88
JAACXV010013861	110515	51.91	53.80	49.68	0.96	1.04
JAACXV010013486	110389	56.27	51.00	56.17	1.10	1.00
JAACXV010014056	110346	54.04	54.23	53.43	1.00	1.01
JAACXV010013355	110151	60.50	59.54	58.92	1.02	1.03
JAACXV010013417	109866	57.34	52.99	55.71	1.08	1.03
JAACXV010013501	109697	52.35	50.12	45.69	1.04	1.15
JAACXV010014079	109270	55.02	55.83	51.61	0.99	1.07
JAACXV010013339	108833	116.88	53.97	51.77	2.17	2.26
JAACXV010012852	108711	27.30	58.30	48.14	0.47	0.57	putative X chromosome scaffold
JAACXV010013217	108651	63.27	60.29	58.52	1.05	1.08
JAACXV010014557	108325	56.21	55.71	43.64	1.01	1.29
JAACXV010013056	107926	57.06	54.42	55.27	1.05	1.03
JAACXV010014263	107892	55.93	53.06	55.36	1.05	1.01
JAACXV010014255	107328	51.83	50.22	48.04	1.03	1.08
JAACXV010014176	107106	51.24	50.00	44.77	1.02	1.14
JAACXV010013805	106976	54.30	49.44	44.99	1.10	1.21
JAACXV010013553	106488	54.53	52.07	49.21	1.05	1.11
JAACXV010013957	106220	51.00	48.40	49.72	1.05	1.03
JAACXV010014043	106212	57.18	52.01	48.79	1.10	1.17
JAACXV010014233	106196	58.00	58.54	57.13	0.99	1.02
JAACXV010013723	105927	54.28	52.27	52.18	1.04	1.04
JAACXV010000137	105843	53.43	52.24	49.31	1.02	1.08
JAACXV010014523	105266	48.71	49.72	48.35	0.98	1.01
JAACXV010013026	105058	56.93	54.90	53.39	1.04	1.07
JAACXV010014380	104689	54.65	50.00	50.48	1.09	1.08
JAACXV010013582	104505	47.86	46.26	42.07	1.03	1.14
JAACXV010014258	104472	51.20	52.35	53.41	0.98	0.96
JAACXV010013663	104262	55.15	52.38	57.50	1.05	0.96
JAACXV010013357	104197	59.38	54.88	52.17	1.08	1.14
JAACXV010014135	104188	54.16	51.01	58.87	1.06	0.92
JAACXV010013993	104007	58.48	55.31	55.15	1.06	1.06
JAACXV010013338	103862	31.88	61.81	68.42	0.52	0.47	putative X chromosome scaffold
JAACXV010014159	103516	55.23	53.29	51.52	1.04	1.07
JAACXV010012750	103327	38.71	38.04	35.99	1.02	1.08
JAACXV010013754	103208	52.62	49.62	51.60	1.06	1.02
JAACXV010012942	103176	53.19	55.30	48.50	0.96	1.10
JAACXV010013962	102844	56.30	53.94	49.00	1.04	1.15
JAACXV010013634	102634	50.20	48.83	48.63	1.03	1.03
JAACXV010013477	102545	50.69	45.83	46.74	1.11	1.08
JAACXV010014602	102485	48.13	46.68	49.15	1.03	0.98
JAACXV010013660	102279	53.21	50.43	47.34	1.06	1.12
JAACXV010014480	102053	52.96	51.27	48.23	1.03	1.10
JAACXV010014037	101955	54.20	52.45	52.75	1.03	1.03
JAACXV010000188	100888	61.06	58.87	51.25	1.04	1.19
JAACXV010000193	100118	52.62	50.24	49.09	1.05	1.07
